# Relation of CMV and brain atrophy to trajectories of immunosenescence in diverse populations

**DOI:** 10.1101/2024.10.07.614568

**Authors:** Hanane Touil, Tain Luquez, Natacha Comandante-Lou, Annie J Lee, Masashi Fujita, Christian Habeck, Alex Kroshilina, Everardo Hegewisch-Solloa, Julie McInvale, Leah Zuroff, Stephane Isnard, Elisabeth Walker, Lili Zhang, Jean-Pierre Routy, Ya Zhang, Emily M. Mace, Luisa Klotz, Heinz Wiendl, Zongqi Xia, Amit Bar-Or, Vilas Menon, Yaakov Stern, Philip L. De Jager

## Abstract

Immunosenescence (ISC), the aging of the immune system, has largely been studied in populations of European descent. Here, circulating immune cell cytometric data from African-American, Hispanic, and non-Hispanic White participants were generated. Known and novel age effects were identified using either a meta-analysis approach or a parallel genetic approach. Most results are consistent across the three populations, but some cell populations display evidence of heterogeneity, such as a PD-L1^+^CD56^+^ NK cell subset. The study estimated “Immunological Age” (IA) during physiologic aging. While we found no relation of IA to Multiple Sclerosis, IA is associated with entorhinal cortex atrophy, a presymptomatic feature of Alzheimer’s disease, linking neurodegeneration and peripheral immunity. ISC trajectories were also inferred, highlighting age, CMV status, and genetic ancestry as key influences. Our assessment offers reference ISC trajectories for personalization of assessments of immune function over the life course in diverse populations.
