## Supplementary Table 1 for "Relation of CMV and brain atrophy to trajectories of immunosenescence in diverse populations"

### Sheet: Sup Table 1 FINAL
Population group	Number of participants (n)	Median Age	Sex
	RANN
Asians	10	46.5 (27 - 66)	Female (n=8), Male (n=2)
African Americans (AA)	47	51.5 (26 - 77)	Female (n=26), Male (n=21)
Biracial	3	44.5 (29 - 60)	Female (n=2), Male (n=1)
Hispanics (Hisp)	20	50 (27 - 73)	Female (n=11), Male (n=9)
Non-Hispanic Whites (NHW)	118	52 (26 - 84)	Female (n=52), Male (n=66)
Other	6	47.5 (27 - 68)	Female (n=4), Male (n=2)
Pacific Islanders	1	66	Female (n=1)
Total	205
	Offspring (n)
Unkown self-reported ethnicity	20	58.5 (29 - 88)	Female (n=10), Male (n=10)
Total	225	52.25 (26 - 84)	Female (n=114), Male (n=111)
Considered for self-reported ethnicity analysis (RANN)	185	54.1	Female (n=89), Male (n=96)
Considered for genotype based analysis (RANN+Offspring)	222	57 (26 - 88)	Female (n=111), Male (n=111)
	NK cell validation cohort - ADRC & HCA (n)
Old participants	6	72 (61 - 83)	Female (n=4), Male (n=2)
Young participants	5	24.5 (18 - 31)	Female (n=3), Male (n=2)
Total	11
	MS Cohorts
	Columbia & U Pitt MS (n)
Untreated RRMS	20	65.5 (58-73)	Female (n=21), Male (n=0)
	U Penn MS & HC (N)
Diagnosis
Untreated RRMS	37	48 (24 - 72)	Female (n=22), Male (n=15)
Untreated PPMS	24	45 (18 - 72)	Female (n=9), Male (n=15)
Controls	50	34 (20 - 84)	Female (n=28), Male (n=22)
Total	111
	Muenster MS & HC (n)
Diagnosis
Untreated PPMS	40	48 (27 - 69)	Female (n=23), Male (n=17)
Untreated RRMS	38	48 (25 -71)	Female (n=26), Male (n=17)
Controls	44	48 (27 - 69)	Female (n=23), Male (n=17), unkown (n=4)
Total	122
Total MS	159
