## Supplementary Table 3 for "Relation of CMV and brain atrophy to trajectories of immunosenescence in diverse populations"

### Sheet: Sheet1
		Model 1: cell ~ age + sex + (1|batch) in each ethnic group, then meta-analysis
	Effect of age on immune cell	cell ~ age + sex + (1|batch) in AA					cell ~ age + sex + (1|batch) in Hispanic					cell ~ age + sex + (1|batch) in NWH					Meta-analysis of 3 ethnic groups Random-effects model						Meta-analysis of all participants Fixed-effects model
	Immune cell	n	b	se	p	fdr	n	b	se	p	fdr	n	b	se	p	fdr	n	b	se	p	fdr	I^2	n	b	se	p	fdr	I^2
	CD8+CD56+ NK T cells	47	0.000145965	0.00174806	0.934146	0.957982	20	0.00627921	0.00392066	0.153285	0.353172	118	0.00399711	0.00129059	0.00256925	0.0167002	185	0.00283738	0.00163182	0.0820726	0.164145	50.1997	202	0.00274514	0.000943305	0.00361279	0.00939326	55.105
	CD56+CD16+ NK cells	47	0.00760838	0.00757557	0.325239	0.586632	20	0.019895	0.00870275	0.0561329	0.266529	118	0.00436213	0.00389665	0.265768	0.31409	185	0.00798195	0.00404179	0.0482847	0.128446	23.019	201	0.00711937	0.00314951	0.0237922	0.0515497	18.5145
	CD56+CD16+ PD-L1+ NK cells	43	-0.000198258	0.00371836	0.957982	0.957982	18	-0.0081369	0.00714289	0.306253	0.468387	103	4.96544e-05	0.00215894	0.981708	0.981708	164	-0.000532406	0.00180636	0.768193	0.981136	0	201	-0.0017802	0.00343337	0.604109	0.654451	55.2171
	CD56+PD-L1+ NK cells	47	0.00394169	0.0037015	0.297522	0.586632	20	0.0117178	0.00606536	0.0946538	0.307625	118	0.0026468	0.00182468	0.150198	0.30055	185	0.00384753	0.00196534	0.050266	0.128446	16.6499	202	0.00457008	0.00143687	0.00146979	0.00477682	71.1838
	T cells
	CD3+ T cells	47	-0.108163	0.0986781	0.283905	0.586632	20	-0.210001	0.139737	0.176586	0.353172	118	-0.0787122	0.0667707	0.241404	0.31409	185	-0.104487	0.0514202	0.0421523	0.128446	0	202	-0.119987	0.0475577	0.0116365	0.0275044	0
	CD4+ T cells	47	23.7028	25.7967	0.367328	0.586632	20	-50.2623	23.5844	0.0705486	0.266529	118	19.3566	14.0199	0.170624	0.30055	185	-1.08633	23.1225	0.962528	0.981136	72.9024	202	12.6581	10.5853	0.231766	0.32342	0
	CM CD4+ T cells	47	-0.0900711	0.128499	0.490078	0.637101	20	0.324847	0.292502	0.303435	0.468387	118	-0.0959439	0.0811156	0.239838	0.31409	185	-0.0724151	0.0667954	0.278306	0.452247	0.0189706	202	-0.0662324	0.0629792	0.292958	0.36271	0
	EM CD4+ T cells	47	0.00700855	0.00531926	0.200085	0.539404	20	0.0175617	0.00768706	0.0562553	0.266529	118	0.00893322	0.00352187	0.012827	0.0555836	185	0.00952016	0.0027432	0.000519578	0.0027018	0	202	0.00883519	0.00252897	0.00047656	0.00247811	0
	Naïve CD4+ T cells	47	-0.0380874	0.157765	0.811281	0.878888	20	-0.508564	0.328135	0.165108	0.353172	118	-0.0777343	0.0972899	0.426286	0.461809	185	-0.0932625	0.080296	0.245445	0.425439	0.00379007	202	-0.0885477	0.0747762	0.236346	0.32342	0
	TEMRA CD4+ T cells	47	0.000976719	0.00124891	0.441828	0.613002	20	0.00293968	0.00238918	0.258282	0.447689	118	0.00224365	0.000658121	0.000957685	0.00829994	185	0.00202275	0.000565675	0.000349123	0.0027018	0	202	0.0019925	0.000547867	0.000276019	0.00179413	0
	CD8+ T cells	47	-0.00128017	0.00213391	0.554185	0.686133	20	0.00355358	0.0022062	0.151274	0.353172	118	-0.00141032	0.00122507	0.252535	0.31409	185	-3.55593e-05	0.00150393	0.981136	0.981136	51.4469	202	-0.000962541	0.000909388	0.289851	0.36271	0
	CM CD8+ T cells	47	0.0158871	0.0122631	0.207463	0.539404	20	0.0311219	0.0248419	0.250507	0.447689	118	-0.00826218	0.00916473	0.369592	0.417799	185	0.00691085	0.0111204	0.534297	0.731144	49.2605	202	0.00289547	0.00669588	0.665432	0.692049	58.4779
	EM CD8+T cells	47	0.00927737	0.00403243	0.0304047	0.19763	20	0.0264236	0.012466	0.0717578	0.266529	118	0.00808761	0.00390195	0.0409075	0.151942	185	0.00951929	0.00273747	0.000506294	0.0027018	0.0758393	202	0.00953794	0.00257954	0.000217708	0.00179413	76.651
	Naïve CD8+ T cells	47	-0.769492	0.147316	2.3627e-05	0.000614303	20	-1.35462	0.283242	0.00200636	0.0521653	118	-0.69129	0.0973983	2.27802e-10	5.92284e-09	185	-0.846802	0.154255	4.02782e-08	5.23616e-07	64.368	202	-0.734893	0.0721013	2.14165e-24	5.56828e-23	14.4313
	TEMRA CD8+ T cells	47	0.0256341	0.00837578	0.00537249	0.0465616	20	0.0440618	0.0148645	0.0209788	0.181816	118	0.0294054	0.0051337	1.18934e-07	1.54614e-06	185	0.029627	0.00419872	1.71109e-12	4.44883e-11	0	202	0.0266999	0.00305369	2.26013e-18	2.93817e-17	0
	CD3+ CD8+PD1+ T cells	47	-0.00202928	0.00364443	0.582809	0.688774	19	0.00688657	0.00447005	0.174345	0.353172	118	-0.000692025	0.00177385	0.697317	0.725209	184	0.000317824	0.00206477	0.877667	0.981136	29.2644	201	0.00138658	0.00147275	0.346455	0.391645	65.8594
	B cells
	CD20+ B cells	47	-0.00971882	0.00452604	0.0420794	0.218813	20	-0.0080876	0.00957032	0.426009	0.58296	118	-0.00507649	0.00271021	0.0641292	0.20842	185	-0.00640128	0.00225948	0.00461019	0.0199775	0	202	-0.00677796	0.00206658	0.00103884	0.00385854	0
	Memory IgD+/-CD27+CD20+ B cells	47	0.00187783	0.00211563	0.383567	0.586632	20	-0.00341626	0.00491721	0.509604	0.662485	118	-0.00379456	0.00143378	0.00951936	0.0495007	185	-0.00158897	0.00208949	0.446981	0.683619	56.3613	202	-0.00169797	0.00112056	0.129698	0.210759	53.5552
	Naïve IgD+CD20+ B cells	47	-12.6288	8.66734	0.158063	0.539404	20	1.18336	21.3229	0.957293	0.971799	118	6.40842	5.61275	0.256423	0.31409	185	-1.26644	7.63631	0.86828	0.981136	47.2361	202	-1.23579	4.39451	0.778547	0.778547	19.8251
	CD11c+ CD20+ B.cells	47	0.0179295	0.0045996	0.00068146	0.00885898	20	0.00408703	0.00726985	0.591526	0.699076	118	0.00392529	0.00300974	0.195317	0.31409	185	0.00879517	0.00485114	0.0698302	0.151299	68.6057	202	0.0074294	0.0022138	0.000790919	0.00342731	63.1683
	Memory IgD-CD27+ CD20+ B cells	47	0.00166882	0.00216319	0.447963	0.613002	20	-0.00235025	0.00360805	0.535585	0.663105	118	-0.00164183	0.00132683	0.218987	0.31409	185	-0.000799163	0.0012165	0.511223	0.731144	12.0719	202	-0.000964447	0.000993625	0.33173	0.391645	47.9161
	Monocytes
	Classic CD14+CD16- Monocytes	47	0.0113947	0.0125552	0.373131	0.586632	20	0.0131861	0.0144262	0.391092	0.56491	118	-0.0102606	0.00596444	0.0886332	0.228597	185	0.00110719	0.00867103	0.898396	0.981136	50.5189	201	-0.00884087	0.00478733	0.0647873	0.120319	19.0541
	Intermediate CD14highCD16+ Monocytes	47	0.000897038	0.000573862	0.131107	0.539404	20	-3.89128e-05	0.00106217	0.971799	0.971799	118	0.000585024	0.000426502	0.173394	0.30055	185	0.000626893	0.000325811	0.0543424	0.128446	0	201	0.000522294	0.000300701	0.0824008	0.142828	75.9374
	Non-classical CD14low CD16high Monocytes	47	0.00350444	0.00265881	0.199931	0.539404	20	0.00839158	0.00271798	0.0176305	0.181816	118	0.00223009	0.00132934	0.0967141	0.228597	185	0.00417577	0.00180707	0.0208445	0.0774224	51.7831	201	0.00322743	0.00106789	0.0025091	0.00724851	0
	CD11cHigh CD14High Monocytes	47	0.0117466	0.0107794	0.286655	0.586632	20	0.00533521	0.0128232	0.689825	0.779803	118	-0.00934184	0.00531728	0.0821599	0.228597	185	-0.000303357	0.00729855	0.966846	0.981136	46.9047	202	-0.00780393	0.00421837	0.0643154	0.120319	42.0734
	Live cells	47	-0.00312722	0.00776943	0.690876	0.780991	20	0.00343217	0.0182852	0.856435	0.927805	118	-0.00750555	0.00526948	0.157623	0.30055	185	-0.00561164	0.00424207	0.185884	0.345213	0	202	-0.00528245	0.00399047	0.18558	0.283829	0
