## Supplementary Table 4 for "Relation of CMV and brain atrophy to trajectories of immunosenescence in diverse populations"

### Sheet: CMV serology titers
ID	CMV IgG titer (IU/mL)	Serology
YSAD2475	<0,25	neg
YSAD2476	41.6	pos
YSAD2477	13.2	pos
YSAD2478	18.2	pos
YSAD2479	<0,25	neg
YSAD2480	<0,25	neg
YSAD2481	<0,25	neg
YSAD2485	18	pos
YSAD2486	32.3	pos
YSAD2488	<0,25	neg
YSAD2491	<0,25	neg
YSAD2492	<0,25	neg
YSAD2493	9.1	pos
YSAD2495	16.7	pos
YSAD2496	41.6	pos
YSAD2497	<0,25	neg
YSAD2498	1.4	pos
YSAD2499	13.4	pos
YSAD2500	<0,25	neg
YSAD2501	36.5	pos
YSAD2502	11.6	pos
YSAD2503	<0,25	neg
YSAD2504	37.9	pos
YSAD2505	<0,25	neg
YSAD2506	26.5	pos
YSAD2507	11.8	pos
YSAD2508	26.7	pos
YSAD2509	12.6	pos
YSAD2510	35.2	pos
YSAD2511	4.2	pos
YSAD2512	<0,25	neg
YSAD2513	<0,25	neg
YSAD2514	<0,25	neg
YSAD2515	<0,25	neg
YSAD2516	1.6	pos
YSAD2517	46.2	pos
YSAD2518	<0,25	neg
YSAD2519	2.4	pos
YSAD2520	24.6	pos
YSAD2521	<0,25	neg
YSAD2522	<0,25	neg
YSAD2523	14.9855	pos
YSAD2524	<0,25	neg
YSAD2526	27.2804	pos
YSAD2527	<0,25	neg
YSAD2528	<0,25	neg
YSAD2529	36.6355	pos
YSAD2530	15.2096	pos
YSAD2533	35.7884	pos
YSAD2534	<0,25	neg
YSAD2535	<0,25	neg
YSAD2536	26.2874	pos
YSAD2537	17.4668	pos
YSAD2538	<0,25	neg
YSAD2539	27.2484	pos
YSAD2540	<0,25	neg
YSAD2542	<0,25	neg
YSAD2543	<0,25	neg
YSAD2544	<0,25	neg
YSAD2545	29.6409	pos
YSAD2547	<0,25	neg
YSAD2548	<0,25	neg
YSAD2549	22.6857	pos
YSAD2551	33.769	pos
YSAD2552	<0,25	neg
YSAD2553	26.6342	pos
YSAD2554	<0,25	neg
YSAD2555	<0,25	neg
YSAD2556	<0,25	neg
YSAD2557	<0,25	neg
YSAD2558	28.0511	pos
YSAD2560	<0,25	neg
YSAD2570	32.4907	pos
YSAD2571	16.8183	pos
YSAD2572	14.2242	pos
YSAD2573	<0,25	neg
YSAD2574	36.3244	pos
YSAD2575	<0,25	neg
YSAD2576	19.262	pos
YSAD2577	14.4842	pos
YSAD2578	19.1884	pos
YSAD2579	<0,25	neg
YSAD2580	38.5194	pos
YSAD2581	<0,25	neg
YSAD2582	<0,25	neg
YSAD2583	<0,25	neg
YSAD2584	<0,25	neg
YSAD2585	11.0133	pos
YSAD2586	20.2921	pos
YSAD2588	<0,25	neg
YSAD2589	28.606	pos
YSAD2590	16.6985	pos
YSAD2592	23.2281	pos
YSAD2593	<0,25	neg
YSAD2599	<0,25	neg
YSAD2601	<0,25	neg
YSAD2603	<0,25	neg
YSAD2604	39.0537	pos
YSAD2605	<0,25	neg
YSAD2606	19.075	pos
YSAD2607	16.8921	pos
YSAD2610	<0,25	neg
YSAD2611	<0,25	neg
YSAD2613	11.782	pos
YSAD2614	19.1832	pos
YSAD2615	<0,25	neg
YSAD2616	39.1102	pos
YSAD2617	19.3708	pos
YSAD2618	15.225	pos
YSAD2619	18.5096	pos
YSAD2620	<0,25	neg
YSAD2621	<0,25	neg
YSAD2622	28.2459	pos
YSAD2623	26.4564	pos
YSAD2624	<0,25	neg
YSAD2625	23.2824	pos
YSAD2626	<0,25	neg
YSAD2627	<0,25	neg
YSAD2628	26.9216	pos
YSAD2629	<0,25	neg
YSAD2630	<0,25	neg
YSAD2631	22.818	pos
YSAD2632	<0,25	neg
YSAD2633	25.6651	pos
YSAD2634	28.2938	pos
YSAD2635	28.3683	pos
YSAD2636	<0,25	neg
YSAD2637	<0,25	neg
YSAD2638	<0,25	neg
YSAD2639	33.6453	pos
YSAD2640	<0,25	neg
YSAD2642	9.17869	pos
YSAD2643	14.0739	pos
YSAD2644	19.2777	pos
YSAD2647	25.4929	pos
YSAD2648	25.4424	pos
YSAD2650	14.5878	pos
YSAD2651	<0,25	neg
YSAD2652	<0,25	neg
YSAD2653	4.28031	pos
YSAD2654	<0,25	neg
YSAD2656	<0,25	neg
YSAD2657	<0,25	neg
YSAD2658	<0,25	neg
YSAD2659	<0,25	neg
YSAD2660	<0,25	neg
YSAD2661	<0,25	neg
YSAD2662	<0,25	neg
YSAD2663	11.9436	pos
YSAD2666	23.5289	pos
YSAD2667	<0,25	neg
YSAD2668	<0,25	neg
YSAD2669	<0,25	neg
YSAD2670	<0,25	neg
YSAD2671	<0,25	neg
YSAD2672	18.3865	pos
YSAD2673	21.3245	pos
YSAD2674	19.0223	pos
YSAD2675	19.9101	pos
YSAD2676	35.5093	pos
YSAD2677	<0,25	neg
YSAD2678	29.5297	pos
YSAD2680	28.3896	pos
YSAD2681	<0,25	neg
YSAD2682	<0,25	neg
YSAD2683	14.7038	pos
YSAD2687	<0,25	neg
YSAD2688	21.5032	pos
YSAD2689	<0,25	neg
YSAD2690	<0,25	neg
YSAD2691	<0,25	neg
YSAD2692	<0,25	neg
YSAD2693	19.2606	pos
YSAD2694	19.7431	pos
YSAD2695	24.565	pos
YSAD2696	<0,25	neg
YSAD2697	15.265	pos
YSAD2698	20.8874	pos
YSAD2699	<0,25	neg
YSAD2700	21.1689	pos
YSAD2702	28.691	pos
YSAD2703	23.9996	pos
YSAD2704	20.3504	pos
YSAD2705	19.8404	pos
YSAD2706	2.79851	pos
YSAD2708	<0,25	neg
YSAD2709	<0,25	neg
YSAD2712	<0,25	neg
YSAD2713	<0,25	neg
YSAD2714	<0,25	neg
YSAD2715	20.6179	pos
YSAD2716	<0,25	neg
YSAD2717	22.005	pos
YSAD2718	17.0072	pos
YSAD2719	19.0218	pos
YSAD2720	34.8641	pos
YSAD2722	<0,25	neg
YSAD2723	29.4474	pos
YSAD2724	<0,25	neg
YSAD2725	28.3228	pos
YSAD2726	<0,25	neg
YSAD2728	<0,25	neg
YSAD2734	29.0258	pos
YSAD2735	9.6035	pos
YSAD2736	<0,25	neg
YSAD2741	12.4723	pos
YSAD2742	<0,25	neg
YSAD2743	<0,25	neg
YSAD18732	<0,25	neg
PRT170100	16.3462	pos
PRT170108	23.8128	pos
PRT170250	9.68852	pos
PRT170554	<0,25	neg
PRT180654	21.4854	pos
PRT180695	<0,25	neg
PRT180730	18.1759	pos
PRT180810	<0,25	neg
PRT190871	<0,25	neg
PRT190876	<0,25	neg
PRT191429	<0,25	neg
PRT191448	32.8142	pos
PRT201647	48.5231	pos
PRT201717	<0,25	neg
PRT202069	<0,25	neg
PRT212130	50.0972	pos
PRT212151	42.1324	pos
PRT1910845	46.541	pos
