## Supplementary Table 5 for "Relation of CMV and brain atrophy to trajectories of immunosenescence in diverse populations"

### Sheet:  Effect of Age Sex residula man
cell	Vaiable (age vs. sex)	b	se	t	p	FDR	Variable (Sex)	Beta	se	t	p	FDR
CD8+CD56+ NKT cells	Age:sexmale	0.00230113	0.001635	1.40742	0.160602	0.888763	sexmale	-0.0791595	0.0989275	-0.800178	0.424403	0.953419
CD56+CD16+ NK cells	Age:sexmale	-0.00309903	0.00532884	-0.581558	0.561419	0.888763	sexmale	0.273037	0.322675	0.846168	0.398316	0.953419
CD56+CD16+ PD-L1+ NK cells	Age:sexmale	0.00299191	0.00520874	0.574403	0.566242	0.888763	sexmale	-0.122123	0.315403	-0.387196	0.69896	0.953419
CD56+PD-L1+ NK cells	Age:sexmale	-0.000705632	0.00244934	-0.288091	0.773527	0.912501	sexmale	0.0852615	0.1482	0.575313	0.565621	0.953419
CD3+ T cells	Age:sexmale	-0.0109272	0.0823658	-0.132667	0.894568	0.926975	sexmale	-0.752678	4.98364	-0.15103	0.88008	0.953419
CD4+ T cells	Age:sexmale	-4.02706	18.7655	-0.214599	0.830263	0.912501	sexmale	-303.248	1135.43	-0.267078	0.789639	0.953419
CM CD45RA-CD27+CD4+ T cells	Age:sexmale	0.0315683	0.110555	0.285545	0.775474	0.912501	sexmale	4.58552	6.68925	0.685506	0.493689	0.953419
EM CD45RA-CD27-CD4+ T cells	Age:sexmale	0.00799069	0.00460728	1.73436	0.0841431	0.888763	sexmale	-0.370734	0.278769	-1.3299	0.184819	0.953419
Naïve CD45RA+ CD27+ CD4+ T cells	Age:sexmale	-0.148503	0.137711	-1.07836	0.281958	0.888763	sexmale	2.00306	8.33239	0.240395	0.81023	0.953419
CD45RA+CD27- TEMRA CD4+ T cells	Age:sexmale	-0.00125854	0.000932662	-1.34941	0.178483	0.888763	sexmale	0.0280388	0.0564317	0.496863	0.619742	0.953419
CD8+ T cells	Age:sexmale	0.00157439	0.00160846	0.978822	0.328658	0.888763	sexmale	-0.0679286	0.0973215	-0.697981	0.485867	0.953419
CM CD45RA-CD27+CD8+ Tcells	Age:sexmale	0.00111214	0.0121217	0.091748	0.926975	0.926975	sexmale	0.0302597	0.733438	0.0412574	0.967125	0.981867
EM CD45RA-CD27-CD8Tcells	Age:sexmale	0.00483595	0.00482585	1.00209	0.317313	0.888763	sexmale	-0.241222	0.291994	-0.826122	0.409559	0.953419
Naïve CD45RA+CD27+ CD8+ T cells	Age:sexmale	-0.097381	0.126948	-0.767093	0.443783	0.888763	sexmale	2.17786	7.68114	0.283533	0.777014	0.953419
CD45RA+CD27- TEMRA CD8+ T cells	Age:sexmale	-0.0019506	0.00696608	-0.280013	0.77971	0.912501	sexmale	0.221275	0.421491	0.524983	0.600082	0.953419
CD3+CD8+PD1+ T cells	Age:sexmale	-0.00213115	0.00226116	-0.942501	0.346892	0.888763	sexmale	0.157622	0.137052	1.15009	0.251261	0.953419
CD20+B cells	Age:sexmale	-0.00409451	0.0035541	-1.15205	0.250451	0.888763	sexmale	0.0850627	0.215045	0.395558	0.692784	0.953419
Memory CD20+IgD+/-CD27+ B cells	Age:sexmale	-0.000913781	0.00181599	-0.503185	0.615297	0.888763	sexmale	0.103992	0.109879	0.946429	0.344886	0.953419
Naïve IgD+CD20+ B cells	Age:sexmale	-5.70662	7.51895	-0.758964	0.448622	0.888763	sexmale	10.3509	454.943	0.0227522	0.981867	0.981867
CD11c+CD20+ B cells	Age:sexmale	0.00265409	0.00374281	0.709117	0.478943	0.888763	sexmale	-0.102914	0.226463	-0.454441	0.649924	0.953419
Memory CD20+ IgD-CD27+ B cells	Age:sexmale	0.000871312	0.00164901	0.528385	0.597723	0.888763	sexmale	-0.0172394	0.0997752	-0.172783	0.862969	0.953419
Classic CD14+CD16-	Age:sexmale	-0.0106477	0.00871617	-1.2216	0.223077	0.888763	sexmale	0.917624	0.527787	1.73863	0.0834048	0.953419
Intermediate CD14high CD16high	Age:sexmale	0.000111707	0.000560887	0.199161	0.842308	0.912501	sexmale	-0.0125404	0.0339632	-0.369236	0.712283	0.953419
Non classical CD14low CD16high	Age:sexmale	-0.00141652	0.00189484	-0.747569	0.455465	0.888763	sexmale	0.114715	0.114737	0.999802	0.31843	0.953419
CD11chigh CD14high Monocytes	Age:sexmale	-0.00902907	0.00745106	-1.21178	0.226792	0.888763	sexmale	0.749105	0.450835	1.66159	0.0979051	0.953419
Live cells	Age:sexmale	0.00293727	0.00711611	0.412764	0.68015	0.912501	sexmale	-0.279485	0.430568	-0.649108	0.516892	0.953419
