## Supplementary Table 6 for "Relation of CMV and brain atrophy to trajectories of immunosenescence in diverse populations"

### Sheet: Sheet1
Cell subpopulation	var	b	se	t	p	FDR
CD8+CD56+ NK cells	Age:ethnicAA	-0.00348976	0.00209365	-1.66683	0.0968698	0.507334
CD8+CD56+ NK cells	Age:ethnicHispanic	0.000474998	0.0020532	0.231345	0.817246	0.88535
CD56+CD16+ NK cells	Age:ethnicAA	0.00335402	0.00661033	0.507391	0.612358	0.966947
CD56+CD16+ NK cells	Age:ethnicHispanic	0.0182896	0.00672215	2.72079	0.00700181	0.182047
CD56+CD16+PD-L1+ NK cells	Age:ethnicAA	-0.00910187	0.00658637	-1.38193	0.168312	0.729353
CD56+CD16+PD-L1+ NK cells	Age:ethnicHispanic	-0.0122162	0.00669778	-1.82391	0.0694408	0.361092
CD56+ PD-L1+ NK cells	Age:ethnicAA	0.00132749	0.00311259	0.426489	0.670139	0.966947
CD56+PD-L1+ NK cells	Age:ethnicHispanic	0.00708057	0.00305245	2.31964	0.0212113	0.183831
CD3 T cells	Age:ethnicAA	-0.015886	0.106038	-0.149815	0.881038	0.966947
CD3 T cells	Age:ethnicHispanic	-0.166362	0.103989	-1.59981	0.110973	0.399779
CD4 T cells	Age:ethnicAA	2.10089	23.8074	0.0882452	0.929756	0.966947
CD4 T cells	Age:ethnicHispanic	-37.4711	23.3474	-1.60493	0.10984	0.399779
CM CD4 T cells	Age:ethnicAA	0.0685674	0.141938	0.48308	0.629485	0.966947
CM CD4 T cells	Age:ethnicHispanic	0.178929	0.139195	1.28545	0.199889	0.399779
EM CD4 T cells	Age:ethnicAA	-0.0015305	0.00575967	-0.265728	0.79068	0.966947
EM CD4 T cells	Age:ethnicHispanic	0.00769026	0.00564837	1.3615	0.174648	0.399779
Naïve CD4 T cells	Age:ethnicAA	-0.0325661	0.172278	-0.189032	0.850229	0.966947
Naïve CD4 T cells	Age:ethnicHispanic	-0.244262	0.168949	-1.44577	0.149563	0.399779
TEMRA CD4 T cells	Age:ethnicAA	-0.000616898	0.00123039	-0.501384	0.616566	0.966947
TEMRA CD4 T cells	Age:ethnicHispanic	0.000909589	0.00120662	0.753835	0.451697	0.587206
CD8 T cells	Age:ethnicAA	-0.000195537	0.00202545	-0.0965402	0.923173	0.966947
CD8 T cells	Age:ethnicHispanic	0.00278772	0.00198631	1.40347	0.161786	0.399779
CM CD8 T cells	Age:ethnicAA	0.0258225	0.0155244	1.66335	0.0975642	0.507334
CM CD8 T cells	Age:ethnicHispanic	0.0152653	0.0152244	1.00269	0.317034	0.484876
EM CD8 T cells	Age:ethnicAA	-5.74189e-05	0.00613108	-0.00936522	0.992536	0.992536
EM CD8 T cells	Age:ethnicHispanic	0.0124759	0.00601261	2.07495	0.0390707	0.25396
Naïve CD8 T cells	Age:ethnicAA	-0.0719676	0.163315	-0.440669	0.659855	0.966947
Naïve CD8 T cells	Age:ethnicHispanic	-0.236931	0.160159	-1.47935	0.140374	0.399779
TEMRA CD8 T cells	Age:ethnicAA	-0.00338291	0.00888332	-0.380816	0.703681	0.966947
TEMRA CD8 T cells	Age:ethnicHispanic	-0.000477683	0.00871167	-0.0548326	0.956318	0.956318
CD3+CD8+PD1+ T cells	Age:ethnicAA	0.00133912	0.00288606	0.463997	0.643077	0.966947
CD3+CD8+PD1+ T cells	Age:ethnicHispanic	0.00295864	0.00284985	1.03817	0.300252	0.484876
CD20+ B cells	Age:ethnicAA	0.000864895	0.00460017	0.188014	0.851027	0.966947
CD20+ B cells	Age:ethnicHispanic	-0.00394473	0.00451128	-0.874414	0.382778	0.552902
Memory CD20+ IgD+/- CD27+ B cells	Age:ethnicAA	0.00494511	0.00232693	2.12517	0.0346076	0.449899
Memory CD20 +IgD+/- CD27+ B cells	Age:ethnicHispanic	-0.000158859	0.00228196	-0.0696151	0.944559	0.956318
Naïve IgD+ CD20+ B cells	Age:ethnicAA	-12.4549	9.8044	-1.27034	0.20521	0.76221
Naïve IgD+ CD20+ B cells	Age:ethnicHispanic	-10.914	9.61495	-1.13511	0.257476	0.446292
CD11c+.CD20 B cells	Age:ethnicAA	0.00385847	0.00478856	0.80577	0.421183	0.966947
CD11c+ CD20+ B cells	Age:ethnicHispanic	0.00605489	0.00469603	1.28936	0.198528	0.399779
Memory CD20+ IgD- CD27+ B cells	Age:ethnicAA	0.00219922	0.00213402	1.03055	0.3038	0.966947
Memory CD20+ IgD- CD27+ B cells	Age:ethnicHispanic	0.000783418	0.00209278	0.374343	0.708484	0.839692
Classic Monocytes CD14+CD16-	Age:ethnicAA	0.0205128	0.0106364	1.92855	0.0549965	0.476636
Classic Monocytes CD14+CD16-	Age:ethnicHispanic	-0.00401961	0.0108163	-0.371625	0.710508	0.839692
Intermediate monocytes CD14highCD16+	Age:ethnicAA	0.00057173	0.000709447	0.805881	0.421129	0.966947
Intermediate monocytes CD14highCD16+	Age:ethnicHispanic	-0.000848747	0.000721448	-1.17645	0.240611	0.446292
Non classical monocytes CD14lowCD16+	Age:ethnicAA	0.0012707	0.00235743	0.539022	0.590384	0.966947
Non classical monocytes CD14lowCD16high	Age:ethnicHispanic	0.0057417	0.0023973	2.39507	0.0174047	0.183831
CD11cHighCD14High	Age:ethnicAA	0.0198918	0.0091085	2.18387	0.029953	0.449899
CD11cHighCD14High	Age:ethnicHispanic	-0.00235606	0.0089325	-0.263762	0.792192	0.88535
Live cells	Age:ethnicAA	-0.00134164	0.0091915	-0.145965	0.884073	0.966947
Live cells	Age:ethnicHispanic	0.00743089	0.0090139	0.824382	0.410551	0.561807
