## Supplementary Table 8 for "Relation of CMV and brain atrophy to trajectories of immunosenescence in diverse populations"

### Sheet: subject_level
model_type	model
basic	proportion ~ donation_age + pc1 + pc2 + sex + (1|batch)
cmv_sp	proportion ~ donation_age + pc1 + pc2 + sex + cmv_seropositivity + (1|batch)
cmv_igg	proportion ~ donation_age + pc1 + pc2 + sex + cmv_titer + (1|batch)
cell_level	cluster_belonging ~ donation_age + pc1 + pc2 + sex + (1|batch) + (1|subject)
Participant-level model									Cell-level model
model_type	cluster	term	beta	std.error	statistic	p.value	fdr		cluster	term	beta	std.error	statistic	p.value	fdr
basic	1	(Intercept)	-2.19303	0.214799	-10.2097	9.8752e-20	5.74557e-19		1	(Intercept)	-2.5156	0.268932	-9.35401	8.4385e-21	4.90967e-20
basic	1	donation_age	0.00276541	0.00312698	0.884369	0.377633	0.64737		1	donation_age	0.00334473	0.00390621	0.856259	0.391855	0.583226
basic	1	pc1	-3.16511	2.47461	-1.27904	0.202469	0.452025		1	pc1	-3.95837	3.09091	-1.28065	0.200317	0.426556
basic	1	pc2	-1.3733	1.83479	-0.748481	0.45511	0.693501		1	pc2	-2.39914	2.29166	-1.0469	0.295146	0.505965
basic	1	sexmale	0.0117738	0.0963956	0.12214	0.902919	0.970686		1	pc3	-20.7453	16.3569	-1.26829	0.204695	0.427189
cmv_igg	1	(Intercept)	-2.11614	0.219988	-9.61934	9.63961e-18	6.74772e-17		1	sexmale	0.0298912	0.120415	0.248234	0.803953	0.902684
cmv_igg	1	donation_age	0.00371749	0.00331642	1.12093	0.263906	0.514043		2	(Intercept)	-2.78276	0.119131	-23.3588	1.12106e-120	3.58739e-119
cmv_igg	1	pc1	-3.7492	2.62218	-1.4298	0.15462	0.384831		2	donation_age	0.000704622	0.00165944	0.424613	0.671119	0.847729
cmv_igg	1	pc2	-2.53164	1.98148	-1.27765	0.203125	0.455		2	pc1	2.7978	1.30992	2.13586	0.0326911	0.116235
cmv_igg	1	sexmale	-0.00657004	0.100052	-0.0656663	0.947721	0.971343		2	pc2	-0.684459	0.972137	-0.704077	0.481385	0.687036
cmv_igg	1	cmv_igg	-0.0110288	0.00415301	-2.65562	0.0086737	0.0396512		2	pc3	-7.31548	6.94314	-1.05363	0.292054	0.505174
cmv_sp	1	(Intercept)	-2.10096	0.218656	-9.60851	1.03182e-17	7.22274e-17		2	sexmale	-0.0539869	0.0510807	-1.05689	0.29056	0.505174
cmv_sp	1	donation_age	0.00442482	0.00330335	1.33949	0.182209	0.448515		3	(Intercept)	-3.26689	0.146352	-22.3222	2.24993e-110	5.39984e-109
cmv_sp	1	pc1	-3.36027	2.605	-1.28993	0.198837	0.478919		3	donation_age	0.00247361	0.00214348	1.15401	0.248495	0.488649
cmv_sp	1	pc2	-2.66758	1.96151	-1.35996	0.175653	0.442094		3	pc1	-4.19116	1.69766	-2.46879	0.0135572	0.0591587
cmv_sp	1	sexmale	-0.00463359	0.0990196	-0.0467946	0.962732	0.978183		3	pc2	-2.13205	1.25853	-1.69408	0.0902497	0.265589
cmv_sp	1	cmv_sppos	-0.345799	0.106303	-3.25295	0.00137914	0.00792124		3	pc3	-6.29695	8.97808	-0.701369	0.483073	0.687036
basic	10	(Intercept)	-2.83622	0.104392	-27.1691	7.76113e-67	5.96055e-66		3	sexmale	0.114529	0.0661107	1.73239	0.0832048	0.253577
basic	10	donation_age	-0.000151544	0.00120495	-0.125768	0.900051	0.970686		4	(Intercept)	-3.49921	0.256429	-13.6459	2.13524e-42	1.57679e-41
basic	10	pc1	-0.805863	0.947134	-0.850844	0.395944	0.65433		4	donation_age	0.00484227	0.00312532	1.54937	0.121293	0.310511
basic	10	pc2	0.176527	0.702547	0.251267	0.801883	0.946356		4	pc1	3.1337	2.45705	1.27539	0.20217	0.426556
basic	10	sexmale	0.0168405	0.0370016	0.455128	0.649545	0.854196		4	pc2	-1.92979	1.82205	-1.05913	0.289539	0.505174
cmv_igg	10	(Intercept)	-2.83785	0.106615	-26.6177	2.4277e-62	2.17522e-61		4	pc3	-14.5723	13.0539	-1.11632	0.264287	0.505174
cmv_igg	10	donation_age	0.000437487	0.00131718	0.332139	0.740196	0.906032		4	sexmale	0.134415	0.0959375	1.40107	0.161193	0.39176
cmv_igg	10	pc1	-0.436431	1.03374	-0.422188	0.673424	0.880321		5	(Intercept)	-3.13601	0.200229	-15.6621	2.74654e-55	2.51113e-54
cmv_igg	10	pc2	0.145921	0.781423	0.186737	0.852091	0.940238		5	donation_age	-7.99109e-05	0.00233604	-0.0342078	0.972711	0.991356
cmv_igg	10	sexmale	0.00663811	0.0396649	0.167355	0.867291	0.950474		5	pc1	0.69723	1.83609	0.379737	0.704141	0.866635
cmv_igg	10	cmv_igg	-0.00219164	0.00164849	-1.32948	0.18548	0.437343		5	pc2	-0.899867	1.3626	-0.660406	0.508993	0.70307
cmv_sp	10	(Intercept)	-2.83921	0.107136	-26.501	4.4229e-62	3.96292e-61		5	pc3	-3.75753	9.75742	-0.385095	0.700167	0.866635
cmv_sp	10	donation_age	0.000269018	0.00132725	0.202688	0.839623	0.940377		5	sexmale	-0.0778123	0.0717122	-1.08506	0.277894	0.505174
cmv_sp	10	pc1	-0.464356	1.04013	-0.44644	0.655851	0.861328		6	(Intercept)	-3.07671	0.22434	-13.7145	8.31506e-43	6.38597e-42
cmv_sp	10	pc2	0.206208	0.783457	0.263202	0.792715	0.9153		6	donation_age	-0.00294871	0.00311646	-0.946173	0.34406	0.555123
cmv_sp	10	sexmale	0.00869386	0.0397378	0.21878	0.827085	0.935692		6	pc1	0.905351	2.45986	0.36805	0.712836	0.869447
cmv_sp	10	cmv_sppos	-0.0320573	0.042711	-0.750564	0.453959	0.74224		6	pc2	0.0216316	1.82355	0.0118624	0.990535	0.991913
basic	11	(Intercept)	-3.10874	0.107372	-28.953	5.15396e-71	4.30244e-70		6	pc3	18.2957	13.0305	1.40406	0.1603	0.39176
basic	11	donation_age	0.00465744	0.00158662	2.93544	0.00374853	0.0184543		6	sexmale	-0.257431	0.0958681	-2.68526	0.0072474	0.033939
basic	11	pc1	1.49103	1.25699	1.1862	0.237049	0.511388		7	(Intercept)	-3.42642	0.120425	-28.4527	4.51743e-178	8.67347e-176
basic	11	pc2	-0.311931	0.931909	-0.334723	0.738209	0.920365		7	donation_age	0.0039549	0.00188486	2.09825	0.0358831	0.125265
basic	11	sexmale	0.0402036	0.048951	0.821302	0.41252	0.654577		7	pc1	-1.23406	1.5049	-0.820029	0.4122	0.601129
cmv_igg	11	(Intercept)	-3.13808	0.110737	-28.3383	4.2146e-66	4.10465e-65		7	pc2	-0.174302	1.11515	-0.156304	0.875793	0.939398
cmv_igg	11	donation_age	0.00488347	0.00169433	2.88224	0.00446156	0.0222087		7	pc3	1.40546	7.92252	0.1774	0.859194	0.932007
cmv_igg	11	pc1	1.56441	1.34147	1.16619	0.245179	0.50687		7	sexmale	0.127774	0.0585552	2.18212	0.029101	0.10745
cmv_igg	11	pc2	-0.4536	1.01361	-0.447508	0.655081	0.873442		8	(Intercept)	-3.23847	0.158488	-20.4335	8.42107e-93	1.46986e-91
cmv_igg	11	sexmale	0.0663759	0.0511443	1.29782	0.196118	0.448203		8	donation_age	-0.000896043	0.0021815	-0.410746	0.681259	0.854913
cmv_igg	11	cmv_igg	-0.00075053	0.00212229	-0.353641	0.724048	0.89606		8	pc1	2.80048	1.72056	1.62766	0.103597	0.288271
cmv_sp	11	(Intercept)	-3.14714	0.110689	-28.4323	2.65231e-66	2.58312e-65		8	pc2	-0.254797	1.2752	-0.199809	0.84163	0.926228
cmv_sp	11	donation_age	0.00426355	0.00169883	2.5097	0.0130239	0.0598411		8	pc3	-2.3357	9.11466	-0.256258	0.797752	0.90099
cmv_sp	11	pc1	1.34855	1.34131	1.0054	0.31614	0.585251		8	sexmale	-0.135676	0.0670824	-2.02254	0.043121	0.142745
cmv_sp	11	pc2	-0.274106	1.00989	-0.27142	0.786399	0.914517		9	(Intercept)	-4.5913	0.344877	-13.3129	1.94859e-40	1.38567e-39
cmv_sp	11	sexmale	0.069499	0.0509461	1.36417	0.174329	0.442094		9	donation_age	0.00212899	0.00246822	0.862559	0.38838	0.583226
cmv_sp	11	cmv_sppos	0.0579875	0.0546775	1.06054	0.290414	0.570638		9	pc1	3.09047	1.93684	1.59562	0.110573	0.297492
basic	12	(Intercept)	-2.91812	0.105441	-27.6754	4.86776e-68	3.89421e-67		9	pc2	1.30441	1.4428	0.904078	0.365954	0.571245
basic	12	donation_age	-0.000822793	0.00152873	-0.538219	0.591066	0.804855		9	pc3	13.7324	10.2865	1.335	0.181876	0.404798
basic	12	pc1	1.35813	1.20947	1.12291	0.262915	0.523049		9	sexmale	0.0251842	0.0757861	0.332307	0.739657	0.881789
basic	12	pc2	0.41284	0.896776	0.46036	0.645792	0.854196		10	(Intercept)	-3.61202	0.221695	-16.2927	1.11134e-59	1.25516e-58
basic	12	sexmale	0.041187	0.0471172	0.874138	0.383164	0.65104		10	donation_age	0.000747253	0.00271339	0.275395	0.783013	0.90023
cmv_igg	12	(Intercept)	-2.9523	0.105818	-27.8999	3.70444e-65	3.45748e-64		10	pc1	-2.88093	2.13415	-1.34992	0.177041	0.403259
cmv_igg	12	donation_age	-0.0022668	0.00156876	-1.44496	0.15032	0.384831		10	pc2	-1.44559	1.58266	-0.913388	0.361039	0.568192
cmv_igg	12	pc1	1.20413	1.2388	0.972012	0.332434	0.595721		10	pc3	4.08276	11.32	0.360666	0.718349	0.869447
cmv_igg	12	pc2	1.09247	0.93618	1.16695	0.244876	0.50687		10	sexmale	0.019253	0.083349	0.230993	0.81732	0.912358
cmv_igg	12	sexmale	0.0648569	0.0473057	1.37102	0.172187	0.414731		11	(Intercept)	-3.96759	0.231318	-17.1521	6.0584e-66	8.30866e-65
cmv_igg	12	cmv_igg	0.00855355	0.0019641	4.35494	2.30125e-05	0.000135653		11	donation_age	0.0071718	0.00327518	2.18975	0.0285426	0.10745
cmv_sp	12	(Intercept)	-2.95908	0.105974	-27.9227	3.30657e-65	3.08613e-64		11	pc1	3.56624	2.5906	1.37661	0.168633	0.399723
cmv_sp	12	donation_age	-0.00240323	0.00157845	-1.52252	0.129747	0.354431		11	pc2	-0.0792402	1.92314	-0.0412035	0.967134	0.991356
cmv_sp	12	pc1	1.04348	1.24362	0.83906	0.402621	0.693747		11	pc3	6.03142	13.7519	0.438587	0.660961	0.840427
cmv_sp	12	pc2	1.07947	0.936481	1.15268	0.250668	0.534759		11	sexmale	0.0445205	0.100865	0.441389	0.658931	0.840427
cmv_sp	12	sexmale	0.0614883	0.047301	1.29994	0.195393	0.475739		12	(Intercept)	-3.446	0.239545	-14.3856	6.37105e-47	5.31844e-46
cmv_sp	12	cmv_sppos	0.219615	0.0507907	4.32392	2.61273e-05	0.000154013		12	donation_age	-0.00588435	0.00353034	-1.66679	0.0955556	0.273831
basic	13	(Intercept)	-2.76557	0.108635	-25.4575	1.13565e-62	8.38636e-62		12	pc1	4.46674	2.79766	1.5966	0.110355	0.297492
basic	13	donation_age	-0.00211652	0.00144517	-1.46455	0.144723	0.351732		12	pc2	2.02122	2.07926	0.972087	0.331007	0.538588
basic	13	pc1	-0.0156949	1.13907	-0.0137787	0.989021	0.989021		12	pc3	19.7774	14.867	1.33029	0.183424	0.404798
basic	13	pc2	-0.10053	0.844787	-0.119	0.905403	0.970686		12	sexmale	0.0606156	0.108827	0.556989	0.577535	0.775432
basic	13	sexmale	-0.121101	0.0444367	-2.72526	0.00703523	0.0329455		13	(Intercept)	-3.46301	0.27007	-12.8226	1.2247e-37	8.10835e-37
cmv_igg	13	(Intercept)	-2.766	0.111136	-24.8884	2.0844e-58	1.72928e-57		13	donation_age	-0.00434582	0.00323036	-1.34531	0.178526	0.403259
cmv_igg	13	donation_age	-0.000871168	0.00153813	-0.566383	0.571885	0.815674		13	pc1	-0.0256778	2.53353	-0.0101352	0.991913	0.991913
cmv_igg	13	pc1	-0.41361	1.21049	-0.341689	0.73301	0.902166		13	pc2	-0.396985	1.87892	-0.211284	0.832665	0.924114
cmv_igg	13	pc2	-0.638215	0.914935	-0.697552	0.486416	0.746282		13	pc3	14.7514	13.4373	1.09779	0.272295	0.505174
cmv_igg	13	sexmale	-0.153254	0.0463383	-3.30728	0.0011509	0.00661031		13	sexmale	-0.25354	0.0991466	-2.55722	0.0105512	0.0471123
cmv_igg	13	cmv_igg	-0.00440572	0.0019251	-2.28856	0.023343	0.0986573		14	(Intercept)	-3.7045	0.224393	-16.509	3.16246e-61	3.79496e-60
cmv_sp	13	(Intercept)	-2.76591	0.111621	-24.7794	3.73322e-58	3.09719e-57		14	donation_age	-0.00320495	0.00278262	-1.15177	0.249415	0.488649
cmv_sp	13	donation_age	-0.00101157	0.00155557	-0.650285	0.516391	0.788787		14	pc1	-5.31712	2.18938	-2.42859	0.0151575	0.0646721
cmv_sp	13	pc1	-0.404143	1.22209	-0.330699	0.741282	0.907361		14	pc2	-1.39131	1.62287	-0.857314	0.391271	0.583226
cmv_sp	13	pc2	-0.574173	0.920413	-0.623821	0.533586	0.78888		14	pc3	0.792956	11.5953	0.0683859	0.945478	0.98458
cmv_sp	13	sexmale	-0.150279	0.0465844	-3.22595	0.00150766	0.00823699		14	sexmale	-0.0785545	0.0854658	-0.919134	0.358026	0.568107
cmv_sp	13	cmv_sppos	-0.0876431	0.0500501	-1.75111	0.0817419	0.256833		15	(Intercept)	-4.46941	0.342512	-13.0489	6.44595e-39	4.42008e-38
basic	14	(Intercept)	-2.88677	0.0936916	-30.8114	3.39654e-75	3.26068e-74		15	donation_age	0.00459236	0.00525529	0.873854	0.382198	0.582397
basic	14	donation_age	-0.0019166	0.00121786	-1.57374	0.117238	0.304184		15	pc1	7.26157	4.18008	1.73718	0.0823549	0.253577
basic	14	pc1	-2.22755	0.959303	-2.32205	0.0213074	0.0852298		15	pc2	-0.97689	3.10539	-0.314578	0.753082	0.884875
basic	14	pc2	0.18231	0.71149	0.256237	0.79805	0.946356		15	pc3	-8.45014	22.1234	-0.381955	0.702495	0.866635
basic	14	sexmale	-0.0332212	0.0374349	-0.887441	0.375982	0.64737		15	sexmale	0.169048	0.162641	1.03939	0.298623	0.507395
cmv_igg	14	(Intercept)	-2.88065	0.0949162	-30.3494	2.59727e-70	2.90894e-69		16	(Intercept)	-3.73456	0.154994	-24.0949	2.82821e-128	1.08603e-126
cmv_igg	14	donation_age	-0.000937306	0.00130965	-0.71569	0.475171	0.745473		16	donation_age	-0.00130208	0.00237398	-0.54848	0.583362	0.777816
cmv_igg	14	pc1	-2.3222	1.03057	-2.25331	0.0255252	0.104392		16	pc1	-2.02052	1.88847	-1.06993	0.284651	0.505174
cmv_igg	14	pc2	-0.292505	0.778952	-0.375511	0.707751	0.886151		16	pc2	0.0423304	1.39928	0.0302516	0.975866	0.991356
cmv_igg	14	sexmale	-0.0525851	0.0394543	-1.33281	0.184389	0.437343		16	pc3	-0.117522	9.965	-0.0117935	0.99059	0.991913
cmv_igg	14	cmv_igg	-0.00437978	0.00163914	-2.67199	0.00827821	0.0386316		16	sexmale	0.100051	0.0735075	1.36111	0.17348	0.403259
cmv_sp	14	(Intercept)	-2.87999	0.095286	-30.2247	4.67598e-70	5.2371e-69		17	(Intercept)	-3.46902	0.14326	-24.2149	1.55146e-129	9.92934e-128
cmv_sp	14	donation_age	-0.00107032	0.00132777	-0.806101	0.421317	0.704777		17	donation_age	-0.00205449	0.00210644	-0.975338	0.329393	0.538588
cmv_sp	14	pc1	-2.31707	1.04312	-2.22129	0.0276602	0.119152		17	pc1	5.70166	1.66896	3.41631	0.000634771	0.00329395
cmv_sp	14	pc2	-0.231931	0.785624	-0.295219	0.768189	0.910765		17	pc2	1.71674	1.24015	1.3843	0.166268	0.399043
cmv_sp	14	sexmale	-0.0496489	0.0397625	-1.24864	0.213525	0.493089		17	pc3	7.23486	8.84304	0.818142	0.413276	0.601129
cmv_sp	14	cmv_sppos	-0.088252	0.0427207	-2.06579	0.0403747	0.148261		17	sexmale	-0.106781	0.0649826	-1.64322	0.100337	0.283304
basic	15	(Intercept)	-3.26193	0.133256	-24.4787	3.22298e-60	2.2919e-59		18	(Intercept)	-3.36251	0.226671	-14.8343	8.78736e-50	7.66896e-49
basic	15	donation_age	0.00371346	0.00211291	1.75751	0.0804674	0.232526		18	donation_age	-0.00757435	0.00320888	-2.36043	0.0182537	0.0715246
basic	15	pc1	2.89705	1.69077	1.71345	0.0882866	0.245667		18	pc1	3.89878	2.53941	1.53531	0.124708	0.315053
basic	15	pc2	0.108841	1.25218	0.0869215	0.930827	0.976605		18	pc2	2.4564	1.89054	1.29931	0.193838	0.418168
basic	15	sexmale	0.102481	0.0658322	1.55671	0.121231	0.306269		18	pc3	14.4585	13.5357	1.06817	0.285442	0.505174
cmv_igg	15	(Intercept)	-3.35023	0.12941	-25.8884	1.05883e-60	9.12226e-60		18	sexmale	-0.118944	0.098838	-1.20342	0.228812	0.462441
cmv_igg	15	donation_age	0.00136184	0.0020777	0.655456	0.513065	0.766177		19	(Intercept)	-3.95056	0.232539	-16.9888	9.93941e-65	1.27224e-63
cmv_igg	15	pc1	1.78873	1.65692	1.07955	0.28188	0.53048		19	donation_age	-0.000376254	0.00272809	-0.137919	0.890305	0.949658
cmv_igg	15	pc2	0.85513	1.25131	0.683388	0.495297	0.754739		19	pc1	-2.28147	2.14376	-1.06424	0.287222	0.505174
cmv_igg	15	sexmale	0.122676	0.0629674	1.94825	0.0530412	0.177332		19	pc2	-0.251656	1.59004	-0.15827	0.874244	0.939398
cmv_igg	15	cmv_igg	0.0171085	0.00260799	6.56004	6.29992e-10	4.03195e-09		19	pc3	-5.44732	11.3963	-0.47799	0.632657	0.815236
cmv_sp	15	(Intercept)	-3.35892	0.130404	-25.7579	2.09555e-60	1.80539e-59		19	sexmale	0.0412223	0.0836858	0.492584	0.622307	0.807317
cmv_sp	15	donation_age	0.00113297	0.00211181	0.536494	0.592323	0.834467		20	(Intercept)	-4.01423	0.152909	-26.2523	6.7196e-152	6.45081e-150
cmv_sp	15	pc1	1.50164	1.67929	0.894209	0.372482	0.667487		20	donation_age	0.00064764	0.00228194	0.283811	0.776555	0.898184
cmv_sp	15	pc2	0.794653	1.2636	0.628881	0.530276	0.78888		20	pc1	-0.157631	1.81097	-0.0870423	0.930638	0.976407
cmv_sp	15	sexmale	0.118947	0.0635769	1.87091	0.0630861	0.207813		20	pc2	-0.417098	1.34132	-0.31096	0.755831	0.884875
cmv_sp	15	cmv_sppos	0.424343	0.0680968	6.23146	3.55686e-09	2.27639e-08		20	pc3	7.86815	9.57067	0.82211	0.411014	0.601129
basic	16	(Intercept)	-2.95917	0.0760008	-38.936	1.22664e-91	2.61683e-90		20	sexmale	0.169075	0.0705009	2.39819	0.0164762	0.0659382
basic	16	donation_age	-0.000950306	0.00115669	-0.821578	0.412364	0.654577		21	(Intercept)	-4.42763	0.197523	-22.4158	2.76048e-111	7.57159e-110
basic	16	pc1	-1.07822	0.919012	-1.17324	0.242193	0.516678		21	donation_age	0.00730568	0.00304275	2.40101	0.0163499	0.0659382
basic	16	pc2	0.228974	0.681172	0.336147	0.737137	0.920365		21	pc1	2.57647	2.42184	1.06385	0.287397	0.505174
basic	16	sexmale	0.0414357	0.0357723	1.15832	0.248212	0.523049		21	pc2	-0.171466	1.79516	-0.0955157	0.923905	0.974669
cmv_igg	16	(Intercept)	-2.97144	0.0783261	-37.9368	1.35483e-84	2.75892e-83		21	pc3	6.4911	12.782	0.507834	0.61157	0.798785
cmv_igg	16	donation_age	9.81386e-05	0.00124532	0.0788062	0.93728	0.971343		21	sexmale	0.101224	0.0941796	1.0748	0.282465	0.505174
cmv_igg	16	pc1	-1.2892	0.991133	-1.30073	0.19512	0.448203		22	(Intercept)	-4.45951	0.233345	-19.1112	2.03535e-81	3.25656e-80
cmv_igg	16	pc2	-0.456139	0.748626	-0.609301	0.543143	0.801458		22	donation_age	0.00570332	0.00286275	1.99225	0.0463431	0.150811
cmv_igg	16	sexmale	0.0414873	0.0376932	1.10066	0.272611	0.521921		22	pc1	-0.577127	2.25132	-0.256351	0.79768	0.90099
cmv_igg	16	cmv_igg	-0.00348659	0.00156206	-2.23205	0.0269261	0.10566		22	pc2	-2.86842	1.67082	-1.71678	0.0860194	0.258058
cmv_sp	16	(Intercept)	-2.97089	0.0788103	-37.6968	3.53805e-84	7.20476e-83		22	pc3	-12.2944	11.9546	-1.02843	0.30375	0.511579
cmv_sp	16	donation_age	5.22453e-05	0.00125722	0.0415561	0.966902	0.978183		22	sexmale	0.148413	0.0878914	1.6886	0.0912963	0.265589
cmv_sp	16	pc1	-1.26051	0.997044	-1.26424	0.207883	0.489405		23	(Intercept)	-4.11592	0.292074	-14.0921	4.24987e-45	3.3999e-44
cmv_sp	16	pc2	-0.420415	0.750424	-0.560236	0.57606	0.827163		23	donation_age	-0.00324198	0.0029238	-1.10882	0.267506	0.505174
cmv_sp	16	sexmale	0.0429979	0.0377851	1.13796	0.256749	0.539364		23	pc1	-4.96129	2.28161	-2.17447	0.0296701	0.107484
cmv_sp	16	cmv_sppos	-0.0759627	0.0405042	-1.87543	0.0624584	0.207813		23	pc2	-1.03649	1.69277	-0.612304	0.540337	0.741033
basic	17	(Intercept)	-2.86465	0.0671426	-42.6652	2.56417e-98	7.03316e-97		23	pc3	0.376319	12.1084	0.0310792	0.975206	0.991356
basic	17	donation_age	-0.000902569	0.000981426	-0.91965	0.35894	0.632262		23	sexmale	-0.0891208	0.089424	-0.996609	0.318954	0.527925
basic	17	pc1	2.57076	0.776892	3.30903	0.00112305	0.00598962		24	(Intercept)	-2.41725	0.194126	-12.4519	1.36485e-35	8.45324e-35
basic	17	pc2	0.941839	0.576011	1.63511	0.103709	0.280452		24	donation_age	-0.02694	0.00264193	-10.1971	2.04279e-24	1.22567e-23
basic	17	sexmale	-0.0425852	0.0302607	-1.40728	0.161004	0.372444		24	pc1	6.77337	2.08025	3.25605	0.00112976	0.00570825
cmv_igg	17	(Intercept)	-2.86569	0.069511	-41.2264	4.17482e-90	1.16895e-88		24	pc2	-0.28179	1.5435	-0.182566	0.855139	0.932007
cmv_igg	17	donation_age	-0.000838143	0.00106538	-0.786705	0.432556	0.707245		24	pc3	5.87193	11.0565	0.531085	0.59536	0.788338
cmv_igg	17	pc1	2.57453	0.843652	3.05165	0.00264368	0.0140996		24	sexmale	-0.234298	0.0813252	-2.881	0.0039641	0.0195155
cmv_igg	17	pc2	0.801568	0.637456	1.25745	0.210327	0.466467		25	(Intercept)	-3.90402	0.178736	-21.8424	9.17925e-106	1.95824e-104
cmv_igg	17	sexmale	-0.0365701	0.0321616	-1.13708	0.257116	0.50687		25	donation_age	-0.00376362	0.00254133	-1.48096	0.138616	0.345641
cmv_igg	17	cmv_igg	0.000323458	0.00133453	0.242376	0.808782	0.925722		25	pc1	5.47027	2.0079	2.72437	0.00644239	0.0309235
cmv_sp	17	(Intercept)	-2.86191	0.0694304	-41.2199	4.278e-90	1.36896e-88		25	pc2	1.87578	1.48961	1.25925	0.207941	0.427194
cmv_sp	17	donation_age	-0.000568035	0.00107063	-0.530562	0.596419	0.834987		25	pc3	13.3841	10.6569	1.25591	0.209147	0.427194
cmv_sp	17	pc1	2.66949	0.845664	3.15668	0.00188996	0.00984538		25	sexmale	-0.173224	0.0781676	-2.21606	0.0266873	0.102479
cmv_sp	17	pc2	0.723168	0.636696	1.13581	0.257643	0.539364		26	(Intercept)	-3.08819	0.242727	-12.7229	4.41424e-37	2.82511e-36
cmv_sp	17	sexmale	-0.0378137	0.0321125	-1.17754	0.240636	0.528455		26	donation_age	-0.0242054	0.00305785	-7.91582	2.45631e-15	1.38709e-14
cmv_sp	17	cmv_sppos	-0.0250544	0.0344609	-0.727039	0.468208	0.75999		26	pc1	4.92096	2.3925	2.05683	0.0397028	0.133736
basic	18	(Intercept)	-2.87691	0.0930302	-30.9245	1.91488e-75	1.93503e-74		26	pc2	-1.56813	1.76444	-0.888745	0.37414	0.579074
basic	18	donation_age	-0.0017918	0.00123438	-1.45158	0.148295	0.355908		26	pc3	-2.49126	12.6781	-0.196501	0.844218	0.926228
basic	18	pc1	0.910417	0.972859	0.935815	0.350575	0.623245		26	sexmale	-0.122509	0.0936471	-1.3082	0.190806	0.416303
basic	18	pc2	0.612893	0.72152	0.849447	0.396719	0.65433		27	(Intercept)	-6.96002	0.436422	-15.9479	2.9466e-57	2.97761e-56
basic	18	sexmale	-0.0312565	0.0379539	-0.823538	0.411251	0.654577		27	donation_age	0.0248628	0.00691069	3.59773	0.000321012	0.00171206
cmv_igg	18	(Intercept)	-2.90929	0.0946207	-30.7469	4.02701e-71	5.01139e-70		27	pc1	8.57077	5.51426	1.55429	0.120115	0.310511
cmv_igg	18	donation_age	-0.00249604	0.0013092	-1.90654	0.0582774	0.191972		27	pc2	-9.86129	4.11229	-2.39801	0.0164845	0.0659382
cmv_igg	18	pc1	0.720779	1.03032	0.699569	0.485158	0.746282		27	pc3	-32.7222	29.0298	-1.12719	0.25966	0.503584
cmv_igg	18	pc2	0.897159	0.778756	1.15204	0.250931	0.50687		27	sexmale	0.0771274	0.215173	0.358444	0.720011	0.869447
cmv_igg	18	sexmale	-0.0119686	0.0394415	-0.303451	0.761919	0.922389		28	(Intercept)	-6.6567	0.419396	-15.8721	9.88732e-57	9.49183e-56
cmv_igg	18	cmv_igg	0.00486219	0.00163858	2.96731	0.00344013	0.0175134		28	donation_age	0.00261681	0.00278709	0.938904	0.34778	0.556448
cmv_sp	18	(Intercept)	-2.90934	0.0955484	-30.4489	1.62638e-70	1.91742e-69		28	pc1	5.89327	2.21557	2.65994	0.00781556	0.0357283
cmv_sp	18	donation_age	-0.00232179	0.00132945	-1.74643	0.0825535	0.256833		28	pc2	0.564402	1.66599	0.338778	0.734777	0.881732
cmv_sp	18	pc1	0.717526	1.04439	0.687029	0.493006	0.772261		28	pc3	24.4016	11.7369	2.07905	0.0376125	0.128957
cmv_sp	18	pc2	0.819214	0.786581	1.04149	0.299137	0.577303		28	sexmale	-0.136811	0.0859785	-1.59122	0.11156	0.297492
cmv_sp	18	sexmale	-0.0152893	0.0398124	-0.384032	0.701437	0.895936		29	(Intercept)	-3.61543	0.226541	-15.9593	2.45468e-57	2.61833e-56
cmv_sp	18	cmv_sppos	0.0946299	0.0427747	2.21228	0.0282876	0.119555		29	donation_age	-0.0226893	0.00372801	-6.08617	1.15643e-09	6.34386e-09
basic	19	(Intercept)	-3.01633	0.0888935	-33.9319	7.58344e-82	9.7068e-81		29	pc1	-1.81899	3.02765	-0.600793	0.547978	0.746182
basic	19	donation_age	-0.000164665	0.00112217	-0.146738	0.883497	0.970686		29	pc2	-4.06918	2.23433	-1.82121	0.0685752	0.215843
basic	19	pc1	-0.734587	0.883337	-0.831604	0.406693	0.654577		29	pc3	-15.7484	15.7788	-0.998071	0.318245	0.527925
basic	19	pc2	0.401006	0.655173	0.612061	0.541241	0.758528		29	sexmale	0.0617281	0.119083	0.518363	0.604205	0.794571
basic	19	sexmale	0.00241725	0.034482	0.0701019	0.944187	0.979701		30	(Intercept)	-5.40948	0.256799	-21.0651	1.66424e-98	3.19535e-97
cmv_igg	19	(Intercept)	-3.00818	0.0931792	-32.2838	3.49096e-74	5.21317e-73		30	donation_age	0.00288981	0.00375469	0.769652	0.441506	0.637362
cmv_igg	19	donation_age	-0.0001522	0.00125893	-0.120896	0.903917	0.968791		30	pc1	1.74259	2.98692	0.583407	0.559619	0.756668
cmv_igg	19	pc1	-0.8552	0.989988	-0.863849	0.388895	0.654981		30	pc2	-1.53673	2.2201	-0.692189	0.488819	0.690097
cmv_igg	19	pc2	0.394457	0.748297	0.52714	0.598788	0.838303		30	pc3	-5.18117	15.8665	-0.326549	0.744009	0.881789
cmv_igg	19	sexmale	-0.0086713	0.0379213	-0.228666	0.819405	0.927004		30	sexmale	0.133821	0.116	1.15363	0.24865	0.488649
cmv_igg	19	cmv_igg	-0.000219201	0.00157561	-0.139121	0.88952	0.964655		40	(Intercept)	-7.77353	0.321873	-24.1509	7.30481e-129	3.50631e-127
cmv_sp	19	(Intercept)	-3.01129	0.093318	-32.2691	3.7298e-74	5.56983e-73		40	donation_age	-0.00374272	0.00423656	-0.883435	0.377001	0.579074
cmv_sp	19	donation_age	-0.000343814	0.00126416	-0.271972	0.785976	0.914517		40	pc1	6.72814	3.41429	1.97058	0.0487719	0.15607
cmv_sp	19	pc1	-0.92112	0.992355	-0.928216	0.354619	0.645811		40	pc2	4.04925	2.60717	1.55312	0.120394	0.310511
cmv_sp	19	pc2	0.450342	0.747419	0.60253	0.547629	0.801046		40	pc3	12.2477	18.5227	0.661225	0.508468	0.70307
cmv_sp	19	sexmale	-0.00771659	0.0378533	-0.203855	0.838712	0.940377		40	sexmale	-0.175002	0.128927	-1.35737	0.174665	0.403259
cmv_sp	19	cmv_sppos	0.0183419	0.040675	0.450938	0.652613	0.861328		43	(Intercept)	-10.791	0.626397	-17.2271	1.66391e-66	2.45746e-65
basic	2	(Intercept)	-2.41105	0.077862	-30.9657	1.55414e-75	1.65775e-74		43	donation_age	0.000970304	0.00868652	0.111702	0.91106	0.966428
basic	2	donation_age	4.56859e-05	0.00106391	0.0429416	0.965794	0.986343		43	pc1	2.17529	7.37642	0.294898	0.768071	0.893756
basic	2	pc1	2.07774	0.839307	2.47554	0.0141932	0.0605575		43	pc2	-3.39758	5.11329	-0.66446	0.506396	0.70307
basic	2	pc2	-0.142794	0.622434	-0.229412	0.818799	0.952785		43	pc3	2.4028	37.3338	0.0643599	0.948684	0.98458
basic	2	sexmale	-0.0339808	0.0327298	-1.03822	0.300507	0.554783		43	sexmale	0.0729282	0.280528	0.259968	0.794889	0.90099
cmv_igg	2	(Intercept)	-2.40817	0.0784562	-30.6944	5.14567e-71	6.06647e-70
cmv_igg	2	donation_age	-0.000146976	0.00112001	-0.131228	0.895751	0.964655
cmv_igg	2	pc1	2.49623	0.88255	2.82843	0.00524371	0.0255346
cmv_igg	2	pc2	0.143768	0.667028	0.215535	0.82961	0.929164
cmv_igg	2	sexmale	-0.0329278	0.0337519	-0.975583	0.330666	0.595721
cmv_igg	2	cmv_igg	0.00119038	0.00140192	0.849108	0.397022	0.663679
cmv_sp	2	(Intercept)	-2.40417	0.0786236	-30.5783	8.85994e-71	1.10257e-69
cmv_sp	2	donation_age	0.000157189	0.00112802	0.139349	0.88934	0.957751
cmv_sp	2	pc1	2.58962	0.887113	2.91915	0.00398839	0.0198533
cmv_sp	2	pc2	0.04987	0.668091	0.0746454	0.940585	0.964527
cmv_sp	2	sexmale	-0.0348053	0.0337871	-1.03013	0.304419	0.577303
cmv_sp	2	cmv_sppos	-0.0085845	0.0362937	-0.236529	0.813309	0.927421
basic	20	(Intercept)	-3.08659	0.0701832	-43.979	1.47211e-100	5.6529e-99
basic	20	donation_age	-0.000123304	0.00104889	-0.117557	0.906545	0.970686
basic	20	pc1	-0.0835157	0.831779	-0.100406	0.920129	0.970686
basic	20	pc2	-0.0129345	0.616618	-0.0209766	0.983287	0.988435
basic	20	sexmale	0.0809051	0.0323856	2.49818	0.0133459	0.0582366
cmv_igg	20	(Intercept)	-3.07194	0.0730721	-42.0399	2.05647e-91	9.21297e-90
cmv_igg	20	donation_age	0.000247707	0.00114765	0.215839	0.829373	0.929164
cmv_igg	20	pc1	-0.276943	0.911546	-0.303817	0.761641	0.922389
cmv_igg	20	pc2	-0.395593	0.688616	-0.574475	0.56641	0.815674
cmv_igg	20	sexmale	0.0798529	0.0346964	2.30147	0.0225856	0.0972919
cmv_igg	20	cmv_igg	-0.00219984	0.00143865	-1.5291	0.128109	0.345741
cmv_sp	20	(Intercept)	-3.06984	0.0730924	-41.9994	2.3862e-91	8.90848e-90
cmv_sp	20	donation_age	0.000350784	0.00115227	0.304429	0.761175	0.910765
cmv_sp	20	pc1	-0.213048	0.912298	-0.233529	0.815633	0.927421
cmv_sp	20	pc2	-0.410588	0.686737	-0.597882	0.550719	0.801046
cmv_sp	20	sexmale	0.0802803	0.0345993	2.32029	0.0215205	0.0964119
cmv_sp	20	cmv_sppos	-0.0640592	0.0371064	-1.72636	0.0861093	0.260655
basic	21	(Intercept)	-3.28809	0.0814162	-40.3862	2.70997e-94	6.50392e-93
basic	21	donation_age	0.00339966	0.00123693	2.74847	0.0065742	0.0315562
basic	21	pc1	0.770702	0.982564	0.784378	0.433811	0.677168
basic	21	pc2	-0.13385	0.72829	-0.183787	0.85438	0.970656
basic	21	sexmale	0.0739391	0.0382469	1.9332	0.0547214	0.179941
cmv_igg	21	(Intercept)	-3.304	0.0838623	-39.3979	4.34814e-87	1.0822e-85
cmv_igg	21	donation_age	0.00417052	0.00132855	3.13914	0.0020001	0.0109274
cmv_igg	21	pc1	1.26991	1.0567	1.20177	0.231135	0.49783
cmv_igg	21	pc2	-0.217677	0.798192	-0.272713	0.785407	0.922389
cmv_igg	21	sexmale	0.081018	0.0401972	2.01551	0.0454356	0.159025
cmv_igg	21	cmv_igg	-0.00244064	0.00166612	-1.46486	0.144816	0.381634
cmv_sp	21	(Intercept)	-3.30506	0.0843082	-39.2021	9.29129e-87	2.3125e-85
cmv_sp	21	donation_age	0.0039826	0.00134185	2.968	0.00343279	0.017476
cmv_sp	21	pc1	1.2339	1.06379	1.15991	0.247722	0.534759
cmv_sp	21	pc2	-0.147277	0.800681	-0.183939	0.854282	0.942656
cmv_sp	21	sexmale	0.0825478	0.0403204	2.0473	0.0421771	0.152382
cmv_sp	21	cmv_sppos	-0.0354338	0.0432262	-0.81973	0.413525	0.704438
basic	22	(Intercept)	-3.18085	0.0864342	-36.8008	1.38988e-87	2.05274e-86
basic	22	donation_age	0.001567	0.00100325	1.56192	0.119997	0.306269
basic	22	pc1	0.509335	0.788648	0.645833	0.519179	0.742488
basic	22	pc2	-0.339434	0.584987	-0.580242	0.56245	0.776909
basic	22	sexmale	0.0540256	0.0308088	1.75357	0.0811418	0.232526
cmv_igg	22	(Intercept)	-3.19501	0.0883087	-36.1801	1.70777e-81	2.94262e-80
cmv_igg	22	donation_age	0.000901273	0.00108708	0.829078	0.40823	0.677359
cmv_igg	22	pc1	0.347647	0.8531	0.40751	0.684149	0.880321
cmv_igg	22	pc2	-0.0372569	0.644877	-0.0577736	0.953997	0.971343
cmv_igg	22	sexmale	0.0506788	0.0327355	1.54813	0.123462	0.341425
cmv_igg	22	cmv_igg	0.00409995	0.00136051	3.01353	0.00297984	0.0155229
cmv_sp	22	(Intercept)	-3.19974	0.088238	-36.2626	1.21354e-81	2.09102e-80
cmv_sp	22	donation_age	0.000781645	0.00108799	0.718431	0.473484	0.761503
cmv_sp	22	pc1	0.246852	0.852571	0.289539	0.772524	0.910765
cmv_sp	22	pc2	-0.0246311	0.642183	-0.0383552	0.96945	0.978183
cmv_sp	22	sexmale	0.0487253	0.0325743	1.49582	0.136565	0.364174
cmv_sp	22	cmv_sppos	0.113191	0.0350117	3.23294	0.00147336	0.00823699
basic	23	(Intercept)	-2.99645	0.0918252	-32.6321	3.9449e-79	4.73388e-78
basic	23	donation_age	-0.00206288	0.000983428	-2.09764	0.0372806	0.135054
basic	23	pc1	-2.07442	0.772402	-2.68568	0.00788946	0.0360661
basic	23	pc2	0.214542	0.572962	0.374443	0.708499	0.912965
basic	23	sexmale	-0.0389849	0.0301896	-1.29133	0.198182	0.447658
cmv_igg	23	(Intercept)	-2.98715	0.0951297	-31.4008	1.94668e-72	2.72535e-71
cmv_igg	23	donation_age	-0.00168508	0.00107446	-1.5683	0.118682	0.336516
cmv_igg	23	pc1	-2.12492	0.842252	-2.5229	0.0125626	0.0562803
cmv_igg	23	pc2	0.16722	0.636699	0.262635	0.793152	0.922389
cmv_igg	23	sexmale	-0.0572031	0.032353	-1.76809	0.0788495	0.244994
cmv_igg	23	cmv_igg	-0.00193642	0.00134478	-1.43996	0.15173	0.384831
cmv_sp	23	(Intercept)	-2.98904	0.095419	-31.3254	2.75387e-72	3.85542e-71
cmv_sp	23	donation_age	-0.0018744	0.00108433	-1.72862	0.0857028	0.260655
cmv_sp	23	pc1	-2.16358	0.848934	-2.54858	0.0117064	0.0557923
cmv_sp	23	pc2	0.231799	0.639464	0.362489	0.717439	0.897265
cmv_sp	23	sexmale	-0.0551742	0.0324649	-1.6995	0.0910648	0.268995
cmv_sp	23	cmv_sppos	-0.0234569	0.0348982	-0.672151	0.502405	0.77613
basic	24	(Intercept)	-2.40809	0.075762	-31.785	2.55653e-77	2.88738e-76
basic	24	donation_age	-0.0110698	0.00106113	-10.4321	2.25767e-20	1.3546e-19
basic	24	pc1	2.17523	0.837962	2.59585	0.0101849	0.0454769
basic	24	pc2	-0.0675819	0.621396	-0.108758	0.913511	0.970686
basic	24	sexmale	-0.073648	0.0326644	-2.25469	0.0253125	0.0991835
cmv_igg	24	(Intercept)	-2.43198	0.0789673	-30.7973	3.18338e-71	4.19457e-70
cmv_igg	24	donation_age	-0.0106993	0.00115776	-9.24141	1.02137e-16	6.93293e-16
cmv_igg	24	pc1	1.63313	0.913589	1.7876	0.0756323	0.238615
cmv_igg	24	pc2	-0.490474	0.690439	-0.710379	0.478448	0.745473
cmv_igg	24	sexmale	-0.0746421	0.0349037	-2.13852	0.0339114	0.126603
cmv_igg	24	cmv_igg	-0.000285723	0.00144938	-0.197134	0.84396	0.940238
cmv_sp	24	(Intercept)	-2.427	0.0787034	-30.8373	2.64185e-71	3.48103e-70
cmv_sp	24	donation_age	-0.0103831	0.00115983	-8.95228	6.09395e-16	4.1365e-15
cmv_sp	24	pc1	1.75127	0.913259	1.9176	0.0568479	0.192938
cmv_sp	24	pc2	-0.578791	0.687733	-0.841592	0.401205	0.693747
cmv_sp	24	sexmale	-0.0758357	0.0347504	-2.1823	0.0304674	0.121869
cmv_sp	24	cmv_sppos	-0.0452236	0.037319	-1.21181	0.227275	0.514239
basic	25	(Intercept)	-3.07085	0.0714623	-42.9715	7.61174e-99	2.43576e-97
basic	25	donation_age	-0.0011477	0.001018	-1.1274	0.261018	0.523049
basic	25	pc1	1.9714	0.804575	2.45024	0.0151962	0.0634276
basic	25	pc2	0.679818	0.596604	1.13948	0.255961	0.523049
basic	25	sexmale	-0.0541553	0.0313537	-1.72724	0.0857764	0.242192
cmv_igg	25	(Intercept)	-3.08013	0.0745533	-41.3144	3.00747e-90	9.6239e-89
cmv_igg	25	donation_age	-0.00122632	0.0011071	-1.10769	0.269569	0.520547
cmv_igg	25	pc1	1.82768	0.874339	2.09036	0.0380823	0.137587
cmv_igg	25	pc2	0.591431	0.660746	0.895096	0.372009	0.645969
cmv_igg	25	sexmale	-0.0482189	0.0333855	-1.4443	0.150505	0.384831
cmv_igg	25	cmv_igg	0.0012112	0.00138612	0.873808	0.383463	0.652369
cmv_sp	25	(Intercept)	-3.07745	0.0747252	-41.1835	4.89998e-90	1.37199e-88
cmv_sp	25	donation_age	-0.000991146	0.00111569	-0.88837	0.375604	0.667741
cmv_sp	25	pc1	1.89653	0.879151	2.15723	0.0324005	0.125807
cmv_sp	25	pc2	0.517443	0.662017	0.781615	0.435534	0.717351
cmv_sp	25	sexmale	-0.0497271	0.033435	-1.48728	0.138805	0.365792
cmv_sp	25	cmv_sppos	0.00056746	0.0359006	0.0158064	0.987407	0.987407
basic	26	(Intercept)	-2.76696	0.0744163	-37.1822	2.54566e-88	4.44333e-87
basic	26	donation_age	-0.00744833	0.00102688	-7.25338	1.04726e-11	5.91395e-11
basic	26	pc1	1.78927	0.810398	2.20789	0.0284679	0.107173
basic	26	pc2	-0.850107	0.600981	-1.41453	0.158868	0.372007
basic	26	sexmale	-0.0654838	0.0315976	-2.07243	0.0395973	0.14079
cmv_igg	26	(Intercept)	-2.79666	0.0774028	-36.1313	2.09014e-81	3.34422e-80
cmv_igg	26	donation_age	-0.00685752	0.00112393	-6.1014	6.95746e-09	4.32909e-08
cmv_igg	26	pc1	1.35543	0.8864	1.52914	0.128099	0.345741
cmv_igg	26	pc2	-1.16277	0.66991	-1.73572	0.0844367	0.251329
cmv_igg	26	sexmale	-0.06763	0.0338781	-1.99628	0.0475095	0.163725
cmv_igg	26	cmv_igg	-0.000671395	0.00140694	-0.477202	0.633835	0.867714
cmv_sp	26	(Intercept)	-2.79738	0.077503	-36.0938	2.44143e-81	3.90629e-80
cmv_sp	26	donation_age	-0.00693053	0.00113052	-6.13037	5.99618e-09	3.73096e-08
cmv_sp	26	pc1	1.3381	0.889728	1.50394	0.134462	0.362886
cmv_sp	26	pc2	-1.13801	0.670033	-1.69843	0.0912661	0.268995
cmv_sp	26	sexmale	-0.066996	0.0338678	-1.97816	0.0495356	0.173375
cmv_sp	26	cmv_sppos	-0.00713644	0.036375	-0.196191	0.844697	0.941353
basic	27	(Intercept)	-3.6237	0.0981626	-36.9153	8.33668e-88	1.33387e-86
basic	27	donation_age	0.00480682	0.00158061	3.04111	0.00269552	0.0136195
basic	27	pc1	0.709714	1.27101	0.558386	0.577249	0.791656
basic	27	pc2	-1.81407	0.940611	-1.9286	0.0552944	0.179941
basic	27	sexmale	-0.00823567	0.0495504	-0.166208	0.868173	0.970686
cmv_igg	27	(Intercept)	-3.67486	0.0889151	-41.3301	2.83726e-90	9.6239e-89
cmv_igg	27	donation_age	0.00204667	0.00142676	1.43449	0.153281	0.384831
cmv_igg	27	pc1	0.305344	1.13766	0.268396	0.788722	0.922389
cmv_igg	27	pc2	-0.513133	0.859176	-0.597238	0.551148	0.80167
cmv_igg	27	sexmale	0.0197455	0.0432362	0.45669	0.64848	0.869818
cmv_igg	27	cmv_igg	0.015959	0.00179082	8.91154	7.82648e-16	5.15627e-15
cmv_sp	27	(Intercept)	-3.68773	0.0872844	-42.2497	9.53728e-92	4.2727e-90
cmv_sp	27	donation_age	0.0018307	0.00145403	1.25906	0.209745	0.489405
cmv_sp	27	pc1	-0.163089	1.16607	-0.139862	0.888936	0.957751
cmv_sp	27	pc2	-0.613475	0.876622	-0.699817	0.485004	0.767144
cmv_sp	27	sexmale	0.0137534	0.0440742	0.312052	0.755386	0.910765
cmv_sp	27	cmv_sppos	0.405176	0.0470745	8.60711	5.01214e-15	3.30212e-14
basic	28	(Intercept)	-3.4826	0.0996184	-34.9594	6.10144e-84	8.36769e-83
basic	28	donation_age	0.000288189	0.000410814	0.701506	0.483859	0.709168
basic	28	pc1	0.0341754	0.321863	0.10618	0.915553	0.970686
basic	28	pc2	0.184585	0.238785	0.773016	0.440489	0.682048
basic	28	sexmale	-0.0269511	0.0126011	-2.13879	0.0337502	0.124616
cmv_igg	28	(Intercept)	-3.49671	0.0953469	-36.6736	2.23737e-82	4.17643e-81
cmv_igg	28	donation_age	0.000282838	0.000389533	0.726094	0.468785	0.744737
cmv_igg	28	pc1	0.112125	0.30447	0.368261	0.71314	0.887463
cmv_igg	28	pc2	0.224959	0.230181	0.977315	0.32981	0.595721
cmv_igg	28	sexmale	-0.0165188	0.0117296	-1.4083	0.160878	0.396008
cmv_igg	28	cmv_igg	0.0006301	0.000487659	1.29209	0.19809	0.448203
cmv_sp	28	(Intercept)	-3.49783	0.0954577	-36.6427	2.53857e-82	4.73867e-81
cmv_sp	28	donation_age	0.000246262	0.000390151	0.631195	0.528766	0.78888
cmv_sp	28	pc1	0.0894313	0.304701	0.293505	0.769496	0.910765
cmv_sp	28	pc2	0.232549	0.229533	1.01314	0.312441	0.583223
cmv_sp	28	sexmale	-0.0168134	0.0116841	-1.439	0.151999	0.395904
cmv_sp	28	cmv_sppos	0.0197854	0.0125626	1.57495	0.117139	0.332142
basic	29	(Intercept)	-3.03814	0.0662858	-45.8339	1.24814e-103	5.99105e-102
basic	29	donation_age	-0.00564616	0.00108859	-5.18666	5.53527e-07	3.03649e-06
basic	29	pc1	-1.25318	0.885951	-1.4145	0.158878	0.372007
basic	29	pc2	-1.17841	0.654094	-1.80159	0.0732202	0.222318
basic	29	sexmale	0.034466	0.0347344	0.992272	0.322347	0.583874
cmv_igg	29	(Intercept)	-3.01432	0.0701567	-42.9656	7.08796e-93	3.96926e-91
cmv_igg	29	donation_age	-0.00609118	0.00118649	-5.13378	7.74368e-07	4.68807e-06
cmv_igg	29	pc1	-0.935968	0.973631	-0.961317	0.337766	0.600474
cmv_igg	29	pc2	-0.836607	0.733131	-1.14114	0.255425	0.50687
cmv_igg	29	sexmale	0.0325137	0.0369768	0.8793	0.380487	0.652369
cmv_igg	29	cmv_igg	0.000396422	0.00151618	0.261461	0.794055	0.922389
cmv_sp	29	(Intercept)	-3.0135	0.070206	-42.9237	8.24509e-93	4.61725e-91
cmv_sp	29	donation_age	-0.0059896	0.00119711	-5.00339	1.40302e-06	8.49395e-06
cmv_sp	29	pc1	-0.899674	0.977248	-0.92062	0.358561	0.647723
cmv_sp	29	pc2	-0.866936	0.733079	-1.1826	0.23863	0.528455
cmv_sp	29	sexmale	0.0321416	0.0369942	0.868829	0.386173	0.681124
cmv_sp	29	cmv_sppos	-0.0030292	0.0392492	-0.0771787	0.938573	0.964527
basic	3	(Intercept)	-2.71798	0.0917218	-29.6329	1.45459e-72	1.32991e-71
basic	3	donation_age	0.00126979	0.00134707	0.942637	0.347083	0.622803
basic	3	pc1	-2.50124	1.0667	-2.34485	0.0200836	0.0820436
basic	3	pc2	-0.907071	0.790859	-1.14694	0.25287	0.523049
basic	3	sexmale	0.0706642	0.0415451	1.7009	0.0906237	0.248568
cmv_igg	3	(Intercept)	-2.76074	0.0955938	-28.8799	2.96174e-67	3.15919e-66
cmv_igg	3	donation_age	0.00170263	0.00146485	1.16232	0.246743	0.50687
cmv_igg	3	pc1	-3.11317	1.15996	-2.68387	0.00800158	0.0381352
cmv_igg	3	pc2	-1.5445	0.876454	-1.76221	0.0798417	0.244994
cmv_igg	3	sexmale	0.082747	0.0442201	1.87125	0.0630385	0.201723
cmv_igg	3	cmv_igg	0.000175749	0.0018349	0.0957813	0.923808	0.971343
cmv_sp	3	(Intercept)	-2.75982	0.0956464	-28.8544	3.35406e-67	3.57767e-66
cmv_sp	3	donation_age	0.00176819	0.00147362	1.19989	0.23186	0.519367
cmv_sp	3	pc1	-3.09195	1.16389	-2.65657	0.00865033	0.0421234
cmv_sp	3	pc2	-1.56409	0.876291	-1.7849	0.0760719	0.24343
cmv_sp	3	sexmale	0.0823928	0.0441985	1.86415	0.0640344	0.20788
cmv_sp	3	cmv_sppos	-0.00386384	0.0474317	-0.0814611	0.935172	0.964527
basic	30	(Intercept)	-3.48384	0.0478788	-72.7637	4.00478e-139	2.56306e-137
basic	30	donation_age	0.00116063	0.000724817	1.60128	0.111003	0.296009
basic	30	pc1	0.572186	0.575532	0.994186	0.321417	0.583874
basic	30	pc2	-0.300383	0.426608	-0.704119	0.482235	0.709168
basic	30	sexmale	0.0338645	0.022404	1.51154	0.132339	0.329062
cmv_igg	30	(Intercept)	-3.49851	0.048819	-71.663	2.0782e-128	1.55172e-126
cmv_igg	30	donation_age	0.00112525	0.000763917	1.473	0.14261	0.380294
cmv_igg	30	pc1	0.57528	0.606437	0.948622	0.344168	0.607036
cmv_igg	30	pc2	-0.310566	0.458143	-0.67788	0.498775	0.754902
cmv_igg	30	sexmale	0.0498603	0.0230887	2.15951	0.0322205	0.122329
cmv_igg	30	cmv_igg	-1.83533e-05	0.000957479	-0.0191684	0.984729	0.98741
cmv_sp	30	(Intercept)	-3.5005	0.0487822	-71.7578	1.67378e-128	1.24976e-126
cmv_sp	30	donation_age	0.000973867	0.000767666	1.26861	0.206326	0.489405
cmv_sp	30	pc1	0.520435	0.607659	0.856459	0.392956	0.687674
cmv_sp	30	pc2	-0.268087	0.457427	-0.586075	0.558607	0.807277
cmv_sp	30	sexmale	0.0505011	0.0230482	2.19111	0.0298124	0.121586
cmv_sp	30	cmv_sppos	0.0176609	0.0247198	0.714443	0.475939	0.761503
basic	4	(Intercept)	-2.66675	0.12605	-21.1563	1.67661e-51	1.07303e-50
basic	4	donation_age	0.000917343	0.00137137	0.668926	0.504368	0.72811
basic	4	pc1	2.21806	1.07725	2.059	0.0408804	0.14271
basic	4	pc2	-0.422621	0.799091	-0.528878	0.597517	0.807911
basic	4	sexmale	0.0634161	0.042101	1.50628	0.133682	0.329062
cmv_igg	4	(Intercept)	-2.65901	0.127361	-20.8777	1.15617e-48	8.93038e-48
cmv_igg	4	donation_age	0.000369386	0.00148577	0.248616	0.803959	0.925722
cmv_igg	4	pc1	2.61504	1.16509	2.2445	0.0260981	0.104392
cmv_igg	4	pc2	0.0770492	0.88074	0.0874824	0.930392	0.971343
cmv_igg	4	sexmale	0.0480661	0.0447386	1.07438	0.284186	0.53048
cmv_igg	4	cmv_igg	0.00321889	0.00185953	1.73103	0.0852724	0.251329
cmv_sp	4	(Intercept)	-2.6648	0.126233	-21.1102	2.9798e-49	2.30164e-48
cmv_sp	4	donation_age	0.00017455	0.00148843	0.117271	0.906785	0.964527
cmv_sp	4	pc1	2.49881	1.16573	2.14355	0.0334986	0.127181
cmv_sp	4	pc2	0.117366	0.878084	0.133662	0.893829	0.957979
cmv_sp	4	sexmale	0.0467299	0.0445634	1.04862	0.295852	0.576269
cmv_sp	4	cmv_sppos	0.101756	0.0479014	2.12428	0.0351016	0.131046
basic	40	(Intercept)	-3.63593	0.0088795	-409.475	4.47816e-278	4.29903e-276
basic	40	donation_age	-8.38678e-05	0.00010409	-0.805725	0.421425	0.663225
basic	40	pc1	0.0915174	0.0818346	1.11832	0.264864	0.523049
basic	40	pc2	0.064767	0.0607011	1.06698	0.287356	0.535654
basic	40	sexmale	-0.00244523	0.00319666	-0.764931	0.445277	0.683945
cmv_igg	40	(Intercept)	-3.63548	0.00921195	-394.649	1.75635e-252	1.96711e-250
cmv_igg	40	donation_age	-3.05375e-05	0.000114423	-0.266884	0.789884	0.922389
cmv_igg	40	pc1	0.0823726	0.0898082	0.917206	0.360342	0.630598
cmv_igg	40	pc2	0.0299422	0.0678876	0.441055	0.659737	0.874445
cmv_igg	40	sexmale	-0.00300473	0.00344569	-0.872026	0.384431	0.652369
cmv_igg	40	cmv_igg	-0.000300115	0.000143203	-2.09573	0.0375961	0.137587
cmv_sp	40	(Intercept)	-3.63531	0.00921666	-394.428	1.93011e-252	2.16172e-250
cmv_sp	40	donation_age	-3.1041e-05	0.000115225	-0.269394	0.787955	0.914517
cmv_sp	40	pc1	0.0864938	0.0903105	0.957737	0.339563	0.62346
cmv_sp	40	pc2	0.031711	0.0680242	0.466172	0.641693	0.860714
cmv_sp	40	sexmale	-0.0028183	0.00344984	-0.816936	0.415115	0.704438
cmv_sp	40	cmv_sppos	-0.00711816	0.00370789	-1.91973	0.0565759	0.192938
basic	43	(Intercept)	-3.66178	0.00113641	-3222.25	0	0
basic	43	donation_age	3.03069e-06	1.53613e-05	0.197294	0.843812	0.964357
basic	43	pc1	0.00407682	0.0121138	0.336543	0.736838	0.920365
basic	43	pc2	-0.0100912	0.00898386	-1.12326	0.262767	0.523049
basic	43	sexmale	0.000399625	0.000472469	0.845824	0.398732	0.65433
cmv_igg	43	(Intercept)	-3.66151	0.00116647	-3138.97	0	0
cmv_igg	43	donation_age	-1.41046e-06	1.65374e-05	-0.0852896	0.932132	0.971343
cmv_igg	43	pc1	0.00213768	0.0130271	0.164094	0.869853	0.950474
cmv_igg	43	pc2	-0.0114935	0.00984601	-1.16732	0.244724	0.50687
cmv_igg	43	sexmale	0.000397922	0.000498321	0.798525	0.425686	0.701131
cmv_igg	43	cmv_igg	8.83401e-07	2.06993e-05	0.0426778	0.966009	0.979122
cmv_sp	43	(Intercept)	-3.66152	0.00116699	-3137.56	0	0
cmv_sp	43	donation_age	-1.88815e-06	1.66242e-05	-0.113579	0.909707	0.964527
cmv_sp	43	pc1	0.00195823	0.0130702	0.149824	0.881082	0.957751
cmv_sp	43	pc2	-0.0113626	0.0098434	-1.15433	0.249993	0.534759
cmv_sp	43	sexmale	0.00039946	0.000497909	0.802276	0.42352	0.704777
cmv_sp	43	cmv_sppos	7.8045e-05	0.000534877	0.145912	0.884165	0.957751
basic	5	(Intercept)	-2.56492	0.109013	-23.5287	8.69055e-58	5.95923e-57
basic	5	donation_age	-0.000773214	0.00120555	-0.641378	0.522062	0.742488
basic	5	pc1	1.25765	0.947148	1.32783	0.185852	0.424805
basic	5	pc2	0.247351	0.702576	0.352062	0.725188	0.920365
basic	5	sexmale	-0.0585967	0.0370128	-1.58315	0.115077	0.302669
cmv_igg	5	(Intercept)	-2.53547	0.109163	-23.2266	1.77747e-54	1.42198e-53
cmv_igg	5	donation_age	-0.00031651	0.00131445	-0.240794	0.810007	0.925722
cmv_igg	5	pc1	1.60678	1.03118	1.55819	0.121059	0.338965
cmv_igg	5	pc2	0.370383	0.779501	0.475154	0.635291	0.867714
cmv_igg	5	sexmale	-0.0890805	0.0395811	-2.25058	0.0257016	0.104392
cmv_igg	5	cmv_igg	-0.00261753	0.00164508	-1.59112	0.113451	0.325807
cmv_sp	5	(Intercept)	-2.53603	0.109702	-23.1175	3.25919e-54	2.60735e-53
cmv_sp	5	donation_age	-0.000451121	0.00132499	-0.340472	0.733924	0.907361
cmv_sp	5	pc1	1.59674	1.03801	1.53827	0.125853	0.352388
cmv_sp	5	pc2	0.42322	0.781869	0.541293	0.589019	0.834467
cmv_sp	5	sexmale	-0.0868986	0.0396698	-2.19055	0.0298537	0.121586
cmv_sp	5	cmv_sppos	-0.0464717	0.0426397	-1.08987	0.277323	0.554646
basic	6	(Intercept)	-2.55192	0.120405	-21.1945	1.32088e-51	8.74515e-51
basic	6	donation_age	-0.00190181	0.00156984	-1.21147	0.227244	0.495806
basic	6	pc1	0.512588	1.23665	0.414498	0.678985	0.880845
basic	6	pc2	0.228637	0.917185	0.249282	0.803416	0.946356
basic	6	sexmale	-0.147206	0.0482559	-3.05054	0.0026162	0.0135759
cmv_igg	6	(Intercept)	-2.54814	0.124721	-20.4307	1.59722e-47	1.19259e-46
cmv_igg	6	donation_age	-0.000802803	0.00172941	-0.464206	0.643098	0.869818
cmv_igg	6	pc1	0.569698	1.36112	0.418551	0.676076	0.880321
cmv_igg	6	pc2	-0.0269317	1.02879	-0.0261781	0.979146	0.98741
cmv_igg	6	sexmale	-0.171388	0.0521018	-3.28949	0.00122146	0.0068402
cmv_igg	6	cmv_igg	-0.00406866	0.00216452	-1.8797	0.0618698	0.200853
cmv_sp	6	(Intercept)	-2.54989	0.125852	-20.2611	4.35384e-47	3.25087e-46
cmv_sp	6	donation_age	-0.00109983	0.00174772	-0.629296	0.530005	0.78888
cmv_sp	6	pc1	0.518454	1.37289	0.377636	0.706175	0.895936
cmv_sp	6	pc2	0.0798307	1.034	0.077206	0.938551	0.964527
cmv_sp	6	sexmale	-0.167847	0.0523377	-3.20699	0.00160445	0.00855706
cmv_sp	6	cmv_sppos	-0.0618232	0.0562326	-1.09942	0.273149	0.554646
basic	7	(Intercept)	-2.82696	0.0735153	-38.454	9.74184e-91	1.87043e-89
basic	7	donation_age	0.00213302	0.00114458	1.86357	0.0639494	0.20186
basic	7	pc1	-0.661487	0.912379	-0.725013	0.46935	0.709168
basic	7	pc2	0.191734	0.676029	0.283617	0.777017	0.938743
basic	7	sexmale	0.0785065	0.0355102	2.21082	0.0282609	0.107173
cmv_igg	7	(Intercept)	-2.85141	0.0750664	-37.9852	1.11699e-84	2.50206e-83
cmv_igg	7	donation_age	0.00293892	0.00122159	2.40582	0.0172153	0.0756125
cmv_igg	7	pc1	-1.15038	0.977641	-1.17669	0.240974	0.50687
cmv_igg	7	pc2	-0.564462	0.738093	-0.764757	0.445483	0.723103
cmv_igg	7	sexmale	0.082607	0.0371154	2.22568	0.0273585	0.10566
cmv_igg	7	cmv_igg	-0.00189449	0.0015356	-1.23371	0.219025	0.476326
cmv_sp	7	(Intercept)	-2.8491	0.0749998	-37.9881	1.10426e-84	2.47354e-83
cmv_sp	7	donation_age	0.00307788	0.0012273	2.50784	0.0130902	0.0598411
cmv_sp	7	pc1	-1.07433	0.978322	-1.09814	0.273706	0.554646
cmv_sp	7	pc2	-0.588876	0.735967	-0.800139	0.424754	0.704777
cmv_sp	7	sexmale	0.0825198	0.0370132	2.22947	0.0271003	0.119029
cmv_sp	7	cmv_sppos	-0.0606283	0.0396139	-1.53048	0.127768	0.353333
basic	8	(Intercept)	-2.70381	0.0919681	-29.3994	4.92268e-72	4.29616e-71
basic	8	donation_age	-0.000760934	0.00123748	-0.614906	0.539364	0.758528
basic	8	pc1	1.81706	0.975718	1.86228	0.0641327	0.20186
basic	8	pc2	0.095242	0.723622	0.131618	0.895428	0.970686
basic	8	sexmale	-0.0679213	0.038058	-1.78468	0.075935	0.2243
cmv_igg	8	(Intercept)	-2.69649	0.0943656	-28.5749	1.31576e-66	1.33968e-65
cmv_igg	8	donation_age	-0.000863993	0.00131387	-0.657594	0.511694	0.766177
cmv_igg	8	pc1	2.14827	1.03423	2.07718	0.0392979	0.139726
cmv_igg	8	pc2	0.443958	0.781703	0.567937	0.570832	0.815674
cmv_igg	8	sexmale	-0.0776416	0.0395841	-1.96143	0.0514712	0.17469
cmv_igg	8	cmv_igg	0.000470957	0.00164445	0.286393	0.774928	0.922389
cmv_sp	8	(Intercept)	-2.69258	0.0944429	-28.5101	1.80847e-66	1.84135e-65
cmv_sp	8	donation_age	-0.000605415	0.0013199	-0.458684	0.647051	0.861328
cmv_sp	8	pc1	2.23483	1.03703	2.15503	0.0325751	0.125807
cmv_sp	8	pc2	0.367235	0.781033	0.470192	0.638824	0.860714
cmv_sp	8	sexmale	-0.0790044	0.0395273	-1.99873	0.0472406	0.167967
cmv_sp	8	cmv_sppos	-0.0204035	0.0424673	-0.480453	0.631527	0.857346
basic	9	(Intercept)	-3.06462	0.158816	-19.2967	2.29419e-46	1.42092e-45
basic	9	donation_age	-0.00030376	0.00107289	-0.283122	0.777396	0.938743
basic	9	pc1	1.54245	0.841036	1.83399	0.0682453	0.21134
basic	9	pc2	1.22689	0.623935	1.96638	0.0507346	0.170896
basic	9	sexmale	0.0170273	0.0329145	0.517321	0.605544	0.813038
cmv_igg	9	(Intercept)	-3.10812	0.158374	-19.6252	1.92851e-45	1.39351e-44
cmv_igg	9	donation_age	-0.000292407	0.00112216	-0.260576	0.794737	0.922389
cmv_igg	9	pc1	0.996182	0.877653	1.13505	0.25796	0.50687
cmv_igg	9	pc2	0.909769	0.663499	1.37117	0.17214	0.414731
cmv_igg	9	sexmale	0.0363428	0.033789	1.07558	0.283648	0.53048
cmv_igg	9	cmv_igg	0.00243193	0.00140473	1.73124	0.0852333	0.251329
cmv_sp	9	(Intercept)	-3.10973	0.159049	-19.552	2.99277e-45	2.16252e-44
cmv_sp	9	donation_age	-0.000286847	0.0011277	-0.254365	0.799523	0.918427
cmv_sp	9	pc1	0.961167	0.881171	1.09078	0.276921	0.554646
cmv_sp	9	pc2	0.896068	0.663783	1.34994	0.17884	0.445114
cmv_sp	9	sexmale	0.034623	0.033769	1.02529	0.306692	0.577303
cmv_sp	9	cmv_sppos	0.0581296	0.0363069	1.60106	0.111231	0.319432
