## Supplementary Table 9 for "Relation of CMV and brain atrophy to trajectories of immunosenescence in diverse populations"

### Sheet: DEG
Cluster 13 vs. 22							Cluster 13 vs. 2
gene	logFC	AveExpr	t	P.Value	adj.P.Val	B	gene	logFC	AveExpr	t	P.Value	adj.P.Val	B
B3GAT1	-0.527438	15.9038	-12.7133	1.21854e-05	0.00148544	4.13258	SELP	-1.68282	12.251	-4.38067	0.00485278	0.66483	-4.11904
CD274	0.246866	13.622	11.5345	2.16853e-05	0.00148544	3.50544	ITGA2B	-2.06555	14.1423	-3.71824	0.0101763	0.697079	-4.25596
ITGB2	-0.334272	13.412	-9.01748	9.12562e-05	0.00416737	1.96106	FCGR3A	-0.983574	13.7712	-3.01556	0.0240226	0.735942	-4.32578
SELP	-0.687913	12.3751	-7.38665	0.000283526	0.00776862	0.800955	ITGA2	-1.11833	11.5733	-2.86648	0.0290974	0.735942	-4.3304
ITGA6	-0.461327	14.1257	-7.41835	0.000276813	0.00776862	0.745185	CX3CR1	0.304117	13.7848	2.38061	0.0554233	0.735942	-4.34538
NCAM1	-0.537506	13.3351	-7.10845	0.000351192	0.00788023	0.520595	CD36	-2.00063	10.4817	-2.8495	0.0297456	0.735942	-4.35522
CD1C	0.250466	10.1223	6.76936	0.00046016	0.00788023	0.463187	IGHM	0.595001	12.2556	2.40815	0.0533987	0.735942	-4.35888
SIGLEC7	-0.431349	11.0624	-6.84896	0.000431463	0.00788023	0.448068	ITGB1	-0.501606	13.1005	-2.14416	0.0764836	0.735942	-4.37324
CD7	-0.383212	11.9192	-5.59767	0.00128024	0.0175659	-0.760817	CD226	-0.541968	14.2445	-2.50217	0.0470532	0.735942	-4.37736
KLRD1	-0.386478	13.3732	-5.59605	0.00128218	0.0175659	-0.916629	CD79B	0.319069	14.0085	2.16465	0.0743678	0.735942	-4.38628
ITGB1	-0.304956	13.1113	-5.40129	0.00154298	0.0192171	-1.1065	TNFRSF4	0.325112	12.4465	2.16918	0.0739074	0.735942	-4.38699
CD36	-0.672889	10.6629	-5.2143	0.00185137	0.0211364	-1.09715	PECAM1	-0.995333	11.7131	-2.18794	0.0720353	0.735942	-4.41934
IGHM	0.186765	12.2967	5.04857	0.00218405	0.0230166	-1.37541	ITGA4	-0.349543	12.3494	-1.94357	0.100758	0.735942	-4.43136
SLAMF6	-0.139113	13.7437	-4.88465	0.00258114	0.0252583	-1.70971	CD274	0.256441	13.6158	1.77263	0.127494	0.735942	-4.4426
TFRC	-0.238371	11.6483	-4.56868	0.00359894	0.0328703	-1.86878	KIR2DL3	0.630315	12.6957	1.8449	0.115424	0.735942	-4.44411
TNFRSF13C	0.125622	11.331	4.37567	0.0044402	0.0380192	-2.08405	FCER2	0.259277	12.366	1.8518	0.114331	0.735942	-4.44761
CD226	-0.186327	14.2543	-4.28948	0.00488542	0.0393707	-2.43911	CD47	-0.260951	12.8532	-1.80021	0.122747	0.735942	-4.44807
ITGAL	-0.280059	13.7453	-4.08583	0.00614991	0.0468076	-2.65301	CLEC4C	0.327037	12.3604	1.8298	0.117848	0.735942	-4.45156
KIR3DL1	-0.433603	11.6831	-3.97182	0.00701485	0.0505067	-2.63477	CD14	0.453288	10.821	2.01481	0.0913487	0.735942	-4.45262
CD14	-0.160909	10.9257	-3.89324	0.00768968	0.0505067	-2.66939	SIGLEC1	0.239645	12.5524	1.78531	0.12529	0.735942	-4.4539
KLRG1	-0.279711	12.3495	-3.8105	0.00847923	0.0505067	-2.86294	KIR3DL1	-0.688809	11.7554	-1.7708	0.127815	0.735942	-4.47004
PTPRC.3	-0.218397	13.0179	-3.87873	0.00782211	0.0505067	-2.87205	CD8A	1.12746	9.81698	1.95204	0.0995901	0.735942	-4.4707
CD47	-0.213211	12.837	-3.82343	0.00835016	0.0505067	-2.91383	KLRG1	0.613123	12.3027	1.76452	0.128924	0.735942	-4.47184
ITGA2	-0.328615	11.6942	-3.66773	0.0100618	0.0560096	-2.98957	TCR-alpha-beta	0.35305	11.2584	1.78908	0.124641	0.735942	-4.48401
CD99	-0.203059	13.4656	-3.65479	0.0102207	0.0560096	-3.2181	CTLA4	0.268231	13.5507	1.72496	0.136128	0.745984	-4.45266
CD44	-0.306574	11.5578	-3.57651	0.0112427	0.0592406	-3.08705	PDCD1	0.228612	13.3194	1.62288	0.156574	0.766094	-4.47282
MS4A1	0.168452	11.6107	3.45944	0.0129879	0.0659017	-3.26172	SLAMF6	-0.280336	13.7753	-1.62447	0.156232	0.766094	-4.48873
CD40	0.125894	10.606	3.31342	0.0155944	0.0684563	-3.39247	HLA-A	-0.414178	11.3832	-1.66351	0.148103	0.766094	-4.5012
PTPRC	-0.186561	15.9256	-3.34301	0.0150231	0.0684563	-3.44846	TCR-Vdelta2	-0.537762	10.2686	-1.59403	0.162868	0.76941	-4.51393
GP1BB	-0.269001	10.8495	-3.29363	0.0159898	0.0684563	-3.46343	Control-mouse-IgG2a	0.194173	12.5898	1.43513	0.20206	0.795644	-4.52164
PDCD1	0.125166	13.3547	3.38512	0.0142493	0.0684563	-3.55552	Control-mouse-IgG1	0.197421	12.4408	1.43583	0.201871	0.795644	-4.52392
ITGA2B	-0.635133	14.3473	-3.32324	0.0154023	0.0684563	-3.6178	CXCR3	0.281277	13.1037	1.3736	0.219468	0.795644	-4.53033
CD244	-0.118668	13.7127	-3.22465	0.0174559	0.0724683	-3.81257	LAG3	0.158953	12.7143	1.38445	0.2163	0.795644	-4.53124
KLRK1	-0.105469	12.7002	-3.09564	0.0206063	0.0830314	-3.85507	Control-rat-IgG2a	0.213056	10.7826	1.39943	0.212001	0.795644	-4.54314
HLA-A	-0.253807	11.4026	-3.0529	0.0217824	0.0850381	-3.798	SLAMF7	0.342157	12.1282	1.35	0.226497	0.795644	-4.54339
PTPRC.2	0.095113	13.62	3.0333	0.0223458	0.0850381	-4.0725	Control-rat-IgG1	0.210801	11.049	1.38536	0.216036	0.795644	-4.54502
CD79B	0.0768938	14.047	3.01026	0.0230284	0.0852672	-4.12942	Control-mouse-IgG2b	0.210434	11.0692	1.38385	0.216476	0.795644	-4.54516
IL2RB	-0.132345	12.4796	-2.98633	0.0237614	0.0856659	-3.97546	Control-hamster-IgG	0.208103	11.2668	1.37385	0.219393	0.795644	-4.54623
CX3CR1	0.0622011	13.7756	2.88633	0.0271077	0.0952246	-4.28444	Control-rat-IgG2b	0.209105	9.92511	1.36158	0.223023	0.795644	-4.54955
ITGAM	-0.119276	11.9783	-2.8337	0.0290697	0.0995638	-4.15427	CD40	0.286387	10.5661	1.30201	0.241427	0.826886	-4.55742
FCGR2A	0.123799	11.4282	2.75033	0.0324964	0.106607	-4.23312	CD83	0.182031	13.7429	1.21784	0.269734	0.879845	-4.56405
FCER1A	0.175495	11.7059	2.74608	0.0326823	0.106607	-4.25431	FCGR2A	-0.439963	11.4329	-1.22397	0.267578	0.879845	-4.56786
ADGRG1	-0.209301	12.5894	-2.6604	0.0366817	0.11687	-4.45974	ITGAL	-0.508223	13.8406	-1.18062	0.283147	0.902118	-4.57408
CD48	-0.161923	13.4865	-2.63669	0.0378779	0.117756	-4.62228	GP1BB	-0.2901	10.8066	-1.11025	0.310074	0.922051	-4.58564
TNFRSF14	0.0517416	14.1033	2.62126	0.038679	0.117756	-4.67952	CD48	-0.284494	13.5147	-1.10776	0.311068	0.922051	-4.58574
CXCR5	0.0857026	12.3943	2.5889	0.0404174	0.120373	-4.53717	CD2	-0.73093	13.0443	-1.08728	0.31932	0.922051	-4.58951
IL4R	0.0622356	13.1393	2.57135	0.0413945	0.12066	-4.66166	CCR6	0.369002	9.60642	1.06247	0.329559	0.922051	-4.59224
CD40LG	0.0811599	13.2008	2.55017	0.0426074	0.121609	-4.7072	CLEC12A	-0.932625	11.0013	-1.04622	0.336414	0.922051	-4.59468
FAS	0.0604985	13.2789	2.51777	0.0445353	0.124517	-4.76746	IL7R	0.167125	12.3747	1.02185	0.346906	0.922051	-4.6009
CD1D	0.0908858	12.416	2.41715	0.0511307	0.140098	-4.77929	CD22	0.357806	8.29199	0.952667	0.378136	0.922051	-4.60417
ENG	0.0842232	12.1988	2.35848	0.0554417	0.148932	-4.8407	ENTPD1	0.174937	9.91105	0.964517	0.372634	0.922051	-4.60551
ICAM1	-0.155794	11.5364	-2.30389	0.0597929	0.157531	-4.86071	CD163	0.214774	11.2926	0.959222	0.375084	0.922051	-4.60734
CD2	-0.34921	13.0592	-2.25006	0.0644311	0.166548	-5.12446	FCER1A	-0.352824	11.68	-0.958207	0.375556	0.922051	-4.60772
ITGA1	0.0713784	11.6232	2.17642	0.0713847	0.181106	-5.04639	CD27	0.258021	9.04102	0.89435	0.406134	0.922051	-4.61217
IGKC	0.0967259	13.7138	2.14677	0.0743976	0.185318	-5.32682	PTPRC	0.332501	16.011	0.620523	0.558103	0.922051	-4.6122
FCGR1A	-0.111064	9.63787	-2.06565	0.0833221	0.2022	-4.95147	CD1C	0.169454	10.0251	0.867649	0.419469	0.922051	-4.61819
ITGA4	-0.0705872	12.3437	-2.05692	0.0843458	0.2022	-5.28264	ITGB2	-0.383719	13.5379	-0.900481	0.403118	0.922051	-4.61942
DPP4	0.0575001	12.8358	2.04634	0.085603	0.2022	-5.36713	CD1D	0.193461	12.3646	0.895392	0.40562	0.922051	-4.6227
CD19	0.127958	11.1692	2.02106	0.0886841	0.204701	-5.23888	PTPRC.3	-0.218032	13.0749	-0.900441	0.403137	0.922051	-4.62279
CD82	0.0580998	13.3922	2.01332	0.0896499	0.204701	-5.51083	NCAM1	-0.464655	13.4405	-0.859243	0.423734	0.922051	-4.62321
IGHD	0.107131	9.97679	1.99745	0.0916621	0.205864	-5.1127	IL4R	0.104642	13.117	0.900391	0.403162	0.922051	-4.62764
OLR1	0.0672854	11.769	1.92585	0.101324	0.207184	-5.41073	GGT1.2	0.172161	13.877	0.862382	0.422137	0.922051	-4.63032
IL2RA	0.056046	12.0334	1.93342	0.100255	0.207184	-5.42669	MCAM	0.122654	10.3973	0.720601	0.498695	0.922051	-4.63619
SLAMF7	-0.112074	12.1313	-1.93425	0.100139	0.207184	-5.42905	CD99	-0.435101	13.6578	-0.793359	0.458274	0.922051	-4.6363
KIR2DL3	-0.163992	12.5841	-1.94597	0.09851	0.207184	-5.46754	TNFRSF13B	0.0979543	12.8766	0.829722	0.438967	0.922051	-4.63794
CD83	0.0499649	13.7765	1.97075	0.095152	0.207184	-5.58373	NCR1	0.234095	13.166	0.835213	0.436103	0.922051	-4.63824
CTLA4	0.0529091	13.5678	1.95748	0.0969362	0.207184	-5.59426	MS4A1	0.235961	11.585	0.719741	0.499187	0.922051	-4.63829
HLA-DRA	0.0584355	11.7288	1.90453	0.104391	0.210318	-5.43965	PTPRC.2	0.111769	13.6047	0.830274	0.438678	0.922051	-4.63943
THBD	0.0435682	13.632	1.83918	0.114385	0.227111	-5.7625	CD33	0.199317	8.70229	0.595662	0.573522	0.922051	-4.64059
MCAM	0.0707106	10.4341	1.81571	0.118201	0.231336	-5.45046	CD40LG	0.157	13.1779	0.829673	0.438992	0.922051	-4.6417
CD101	0.0660575	12.5926	1.79974	0.120868	0.233224	-5.66642	NT5E	0.261153	11.0496	0.66538	0.53094	0.922051	-4.64227
NT5E	0.0624677	11.0859	1.78537	0.123317	0.234645	-5.55642	TCR-Valpha7.2	0.221027	9.74275	0.647013	0.541958	0.922051	-4.64238
TNFRSF13B	0.0610314	12.8887	1.74167	0.131071	0.245983	-5.77966	LAMP1	0.263226	12.1238	0.720306	0.498863	0.922051	-4.64573
CCR6	0.0692103	9.61868	1.66265	0.146309	0.260315	-5.45008	TNFRSF14	0.0869641	14.0709	0.715247	0.501763	0.922051	-4.65036
CD3D	-0.061948	10.4722	-1.66585	0.145659	0.260315	-5.67192	TFRC	0.496263	11.6361	0.601128	0.57011	0.922051	-4.65209
IL3RA	-0.0624809	11.9372	-1.67975	0.142872	0.260315	-5.75415	IGKC	0.354792	13.745	0.72291	0.497376	0.922051	-4.65214
CD69	-0.0618601	13.5098	-1.67917	0.142988	0.260315	-5.97937	CD19	0.260827	11.1251	0.561315	0.595241	0.922051	-4.65233
TCR-alpha-beta	0.0552855	11.318	1.59064	0.161666	0.283952	-5.83618	ITGAM	-0.129831	11.9874	-0.621572	0.557458	0.922051	-4.65431
NECTIN2	0.0453381	12.9509	1.55912	0.168859	0.292831	-6.03783	Ig-lambda	0.434248	13.4098	0.753017	0.480393	0.922051	-4.65467
CD27	0.118135	9.14273	1.54852	0.171343	0.293426	-5.48965	ANPEP	-0.111511	10.5139	-0.531459	0.614502	0.922051	-4.65529
PECAM1	-0.199086	11.7576	-1.50531	0.181839	0.30708	-5.99628	HLA-E	-0.0834756	13.8608	-0.659557	0.534418	0.922051	-4.66288
SIGLEC1	0.0486132	12.5678	1.48946	0.185835	0.30708	-6.0682	IL2RA	0.0717211	12.0013	0.542312	0.60746	0.922051	-4.66401
KLRB1	-0.121879	12.5407	-1.48277	0.187547	0.30708	-6.0789	CXCR5	-0.0920635	12.3482	-0.599906	0.570872	0.922051	-4.66601
LILRB1	0.0591185	12.5932	1.47991	0.188283	0.30708	-6.08486	SELL	-0.271542	12.5265	-0.590049	0.577038	0.922051	-4.66821
CXCR3	0.0484133	13.1311	1.39458	0.211507	0.3409	-6.28964	BTLA	0.0977902	13.474	0.640598	0.545841	0.922051	-4.67223
CD22	-0.159004	8.29569	-1.36107	0.22132	0.348516	-5.55631	TNFRSF9	0.0868245	13.5565	0.609869	0.564679	0.922051	-4.67489
GGT1.2	0.0481133	13.9199	1.36873	0.219043	0.348516	-6.39706	DPP4	0.0841645	12.7921	0.573855	0.587256	0.922051	-4.67541
CD33	-0.121111	8.81105	-1.34593	0.225889	0.351668	-5.68612	KLRK1	0.113429	12.6855	0.527666	0.616974	0.922051	-4.67768
TNFRSF9	0.0328986	13.5824	1.28619	0.244742	0.376738	-6.46897	LILRB1	0.126257	12.5804	0.528545	0.616401	0.922051	-4.6778
ENTPD1	0.0748252	9.9761	1.23428	0.262239	0.399186	-6.10828	CD101	-0.108499	12.5567	-0.524277	0.619187	0.922051	-4.67789
Ig-lambda	0.0692428	13.4157	1.15245	0.292019	0.439632	-6.59542	THBD	0.0685744	13.5929	0.564065	0.593484	0.922051	-4.68086
Control-mouse-IgG1	0.0302876	12.4633	1.06508	0.326918	0.486823	-6.5514	FAS	0.103509	13.2621	0.555339	0.599068	0.922051	-4.68474
CCR4	0.0387224	10.9847	1.02234	0.345197	0.503106	-6.48829	ICAM1	0.171257	11.4477	0.500608	0.634767	0.935087	-4.66161
Control-mouse-IgG2a	0.0290169	12.597	1.02788	0.34278	0.503106	-6.60472	HLA-DRA	0.0995316	11.6817	0.462403	0.660351	0.9479	-4.66501
Control-rat-IgG2a	0.0304884	10.801	0.971505	0.367995	0.523188	-6.52302	CD44	0.185661	11.4728	0.448357	0.669889	0.9479	-4.66663
Control-mouse-IgG2b	0.0298966	11.0949	0.966218	0.370433	0.523188	-6.54573	ADGRG1	0.172634	12.7522	0.437717	0.677158	0.9479	-4.67935
Control-hamster-IgG	0.0297477	11.2901	0.980777	0.36375	0.523188	-6.55151	CD24	0.247147	12.2813	0.412303	0.694677	0.9479	-4.68327
Control-rat-IgG1	0.0298991	11.0659	0.957697	0.374388	0.523379	-6.54404	ITGA6	-0.127926	14.003	-0.406343	0.698817	0.9479	-4.68392
PVR	0.0242193	11.8419	0.925288	0.389732	0.53691	-6.6267	ITGB7	0.171276	12.4722	0.423419	0.686988	0.9479	-4.68477
KIR2DL1	-0.0555494	12.663	-0.920777	0.391905	0.53691	-6.72521	KLRB1	0.12144	12.6179	0.41518	0.692683	0.9479	-4.6862
Control-rat-IgG2b	0.0301787	9.91677	0.856405	0.423929	0.575032	-6.46089	CD58	0.064058	13.5667	0.442801	0.67368	0.9479	-4.69366
CD86	-0.621863	9.81997	-0.841597	0.431562	0.579647	-6.40803	B3GAT1	-0.283108	15.8666	-0.387934	0.711673	0.955874	-4.62033
NCR1	-0.0328348	13.1335	-0.762733	0.473895	0.630169	-6.91976	CR2	0.147743	9.6511	0.365687	0.72735	0.961745	-4.66438
CD58	0.0166131	13.5827	0.750189	0.480887	0.630169	-7.0033	ICOS	-0.0471435	12.0335	-0.34211	0.744124	0.961745	-4.68189
HLA-E	-0.0251641	13.8828	-0.746466	0.482976	0.630169	-7.03474	CD69	0.0482334	13.4566	0.355685	0.734446	0.961745	-4.7077
LAG3	-0.0198422	12.7283	-0.711899	0.502665	0.649671	-6.89987	CD82	0.0750729	13.3551	0.347818	0.740048	0.961745	-4.70814
CD81	-0.0333613	12.5777	-0.693657	0.513269	0.657176	-6.89801	ITGAX	-0.319745	10.5453	-0.328595	0.753809	0.965158	-4.67078
CD8A	0.0752867	9.49831	0.568859	0.589637	0.747966	-6.51984	TNFRSF13C	0.0789227	11.2917	0.316963	0.762186	0.966032	-4.67246
CCR5	0.0146998	13.1074	0.529263	0.615203	0.773237	-7.10698	CR1	-0.301713	11.3933	-0.291076	0.780953	0.966032	-4.67314
ICOS	0.0167622	12.0527	0.497205	0.636344	0.792537	-6.96616	ITGAE	0.0429577	10.3926	0.274283	0.793216	0.966032	-4.67321
FCGR3A	-0.0387278	13.2892	-0.467309	0.656402	0.810154	-7.13761	ITGA1	0.0676118	11.6049	0.267461	0.798217	0.966032	-4.67802
ITGAE	0.0140895	10.4195	0.447463	0.669894	0.819422	-6.86138	CD28	-0.039583	11.894	-0.295555	0.777694	0.966032	-4.68203
CD24	0.0398768	12.2941	0.432096	0.680434	0.819422	-7.0272	CD38	0.0865204	13.623	0.250217	0.810903	0.966032	-4.69033
FCER2	0.0143335	12.3666	0.430033	0.681855	0.819422	-7.03165	IL2RB	0.109717	12.5464	0.253576	0.808427	0.966032	-4.69787
CD4	-0.0272802	12.0958	-0.400992	0.702008	0.836305	-7.02069	CCR5	-0.0420328	13.0573	-0.282351	0.787316	0.966032	-4.70959
CD38	-0.0294121	13.4272	-0.392137	0.708206	0.836416	-7.14827	NECTIN2	-0.0477141	12.9298	-0.240003	0.818448	0.966615	-4.71006
BTLA	0.012548	13.4924	0.381349	0.715792	0.838149	-7.22887	FCGR1A	-0.0398242	9.59213	-0.173715	0.867895	0.984985	-4.67261
CLEC12A	0.0705395	11.1027	0.368556	0.724832	0.841542	-6.95723	CD3D	-0.0920349	10.4128	-0.169041	0.87141	0.984985	-4.67734
TIGIT	-0.0134346	14.0784	-0.353521	0.735519	0.846774	-7.2716	IGHD	0.011813	9.98845	0.0503208	0.961527	0.984985	-4.67857
TCR-Valpha7.2	-0.0187865	9.76314	-0.339498	0.745546	0.851165	-6.75274	CCR4	0.0251151	10.9415	0.141127	0.892464	0.984985	-4.67894
ANPEP	-0.0111373	10.5562	-0.317531	0.761362	0.862038	-6.95052	CD5	-0.0458869	11.4634	-0.10983	0.916184	0.984985	-4.68127
CD28	0.0109727	11.9253	0.294676	0.777951	0.8736	-7.04977	SIGLEC7	0.0933951	11.242	0.133792	0.898013	0.984985	-4.68614
IFNGR1	-0.010055	12.1775	-0.25176	0.809441	0.894302	-7.08811	IL3RA	0.0405348	11.9054	0.0831831	0.936456	0.984985	-4.68821
ITGB7	-0.00979762	12.4281	-0.252703	0.808745	0.894302	-7.1167	PVR	0.00774965	11.8072	0.0527293	0.959687	0.984985	-4.68833
CR2	0.0119578	9.71036	0.207405	0.842401	0.923272	-6.80989	CD7	-0.163451	11.9974	-0.193965	0.852708	0.984985	-4.69251
TCR-Vdelta2	-0.0103177	10.3533	-0.105134	0.91962	0.97665	-6.93809	CD4	-0.0242331	12.01	-0.0640567	0.95104	0.984985	-4.69279
ITGAX	0.0186929	10.4523	0.105444	0.919384	0.97665	-6.96783	IFNGR1	0.024397	12.1899	0.0575347	0.956018	0.984985	-4.69768
CLEC4C	0.0037645	12.3979	0.105464	0.919369	0.97665	-7.13937	ENG	-0.010992	12.1829	-0.0478701	0.963399	0.984985	-4.69801
CD52	0.00721926	12.3813	0.119009	0.909067	0.97665	-7.14062	TIGIT	0.0322561	14.0708	0.187798	0.857326	0.984985	-4.6988
CD163	-0.00212785	11.293	-0.0526774	0.959661	0.980598	-7.05862	CD244	-0.0358689	13.7793	-0.120934	0.907756	0.984985	-4.70005
CD5	-0.00228308	11.526	-0.0312948	0.976027	0.980598	-7.07131	CD52	0.0397007	12.3245	0.14549	0.889166	0.984985	-4.70152
CR1	-0.00526489	11.5071	-0.0328251	0.974855	0.980598	-7.09385	CD81	-0.0175765	12.568	-0.0820446	0.937323	0.984985	-4.70729
LAMP1	0.00276664	12.1743	0.0555306	0.957479	0.980598	-7.12182	C5AR1	0.0340191	12.7672	0.166642	0.873215	0.984985	-4.70982
IL7R	-0.00192092	12.389	-0.0678026	0.948097	0.980598	-7.14015	KLRD1	-0.0223202	13.2702	-0.047847	0.963416	0.984985	-4.7161
TNFRSF4	0.000733877	12.4554	0.0253261	0.980598	0.980598	-7.15007	CD86	0.0612122	9.79938	0.0128754	0.990151	0.990151	-4.67451
SELL	0.00632349	12.5896	0.0273945	0.979014	0.980598	-7.17745	OLR1	-0.00568556	11.7501	-0.0231521	0.982292	0.990151	-4.68686
C5AR1	-0.00214328	12.8061	-0.0719316	0.944942	0.980598	-7.19158	KIR2DL1	-0.00654863	12.7689	-0.0142996	0.989062	0.990151	-4.71229
