## Supplementary Table 10 for "Relation of CMV and brain atrophy to trajectories of immunosenescence in diverse populations"

### Sheet: Sheet 1
Cluster 13 vs. 2
Reactome.ID	Reactome.Description	Reactome.setSize	Reactome.enrichmentScore	Reactome.NES	Reactome.pvalue	Reactome.p.adjust	Reactome.qvalue	Reactome.rank	Reactome.leading_edge	Reactome.core_enrichment_genes
R-HSA-109582	Hemostasis	24	-0.843111	-2.03344	3.88251e-07	5.82376e-06	4.08685e-06	31	tags=75%, list=26%, signal=70%	ITGA6,ITGAM,CD47,SELL,CD48,GP1BB,ITGAX,ITGA4,ITGB2,CD99,ITGB1,ITGAL,CD2,PECAM1,ITGA2,SELP,CD36,ITGA2B
R-HSA-202733	Cell surface interactions at the vascular wall	19	-0.794122	-1.8603	0.000251314	0.00188486	0.00132271	31	tags=74%, list=26%, signal=65%	ITGA6,ITGAM,CD47,SELL,CD48,ITGAX,ITGA4,ITGB2,CD99,ITGB1,ITGAL,CD2,PECAM1,SELP
R-HSA-1474244	Extracellular matrix organization	17	-0.747048	-1.72021	0.00229371	0.0114686	0.00804811	21	tags=71%, list=17%, signal=68%	ITGA6,ITGAM,CD47,ITGAX,ITGA4,ITGB2,NCAM1,ITGB1,ITGAL,PECAM1,ITGA2,ITGA2B
R-HSA-216083	Integrin cell surface interactions	16	-0.732723	-1.66924	0.0077777	0.0291664	0.0204676	31	tags=69%, list=26%, signal=59%	ITGA6,ITGAM,CD47,ITGAX,ITGA4,ITGB2,ITGB1,ITGAL,PECAM1,ITGA2,ITGA2B
Cluster 13 vs. 22
Reactome.ID	Reactome.Description	Reactome.setSize	Reactome.enrichmentScore	Reactome.NES	Reactome.pvalue	Reactome.p.adjust	Reactome.qvalue	Reactome.rank	Reactome.leading_edge	Reactome.core_enrichment_genes
R-HSA-109582	Hemostasis	24	-0.769702	-1.69398	0.000226007	0.0033901	0.00237902	26	tags=62%, list=21%, signal=61%	CD48,PECAM1,CD99,CD47,GP1BB,ITGAL,ITGB1,CD44,ITGA2,ITGB2,CD2,ITGA6,ITGA2B,CD36,SELP
R-HSA-1474244	Extracellular matrix organization	17	-0.742573	-1.5914	0.00394117	0.0295588	0.020743	26	tags=59%, list=21%, signal=54%	PECAM1,CD47,ITGAL,ITGB1,CD44,ITGA2,ITGB2,ITGA6,NCAM1,ITGA2B
R-HSA-202733	Cell surface interactions at the vascular wall	19	-0.707188	-1.53232	0.00771255	0.0385627	0.0270616	30	tags=68%, list=25%, signal=61%	CD244,ITGAM,CD48,PECAM1,CD99,CD47,ITGAL,ITGB1,CD44,ITGB2,CD2,ITGA6,SELP
R-HSA-216083	Integrin cell surface interactions	16	-0.717152	-1.518	0.0119264	0.0447241	0.0313853	26	tags=69%, list=21%, signal=62%	ITGAM,ICAM1,PECAM1,CD47,ITGAL,ITGB1,CD44,ITGA2,ITGB2,ITGA6,ITGA2B
