## Supplementary Table 11 for "Relation of CMV and brain atrophy to trajectories of immunosenescence in diverse populations"

Probabilities	Variable	t value	p adj	p adj if
Probability 1	Age	1.856242909	0.113355454
Probability 1	Immune age	2.52293618	0.037064265	*
Probability 1	CMV IgG titer	0.198831089	0.865614466
Probability 1	PC1	0.835573797	0.579708747
Probability 1	PC2	-0.597701407	0.680303853
Probability 1	Delta age	-0.29891841	0.865614466
Probability 1	BMI Score	0.771203188	0.579708747
Probability 2	Age	2.875879793	0.018608422	*
Probability 2	Immune age	2.177023214	0.06802746
Probability 2	CMV IgG titer	7.085204141	3.13E-10	***
Probability 2	PC1	2.154685026	0.06802746
Probability 2	PC2	0.169451562	0.865614466
Probability 2	Delta age	-2.005594389	0.088088175
Probability 2	BMI Score	0.804705878	0.579708747
Probability 3	Age	-4.282827592	0.000194028	***
Probability 3	Immune age	-4.03062087	0.000404225	***
Probability 3	CMV IgG titer	-7.151706697	3.13E-10	***
Probability 3	PC1	-2.709920799	0.025621252	*
Probability 3	PC2	0.225750608	0.865614466
Probability 3	Delta age	2.228736914	0.06802746
Probability 3	BMI Score	-1.189948086	0.380852562
